# The *Drosophila melanogaster* Genetic Reference Panel, Version 3 (DGRP3)

**DOI:** 10.64898/2026.05.29.728783

**Authors:** Richard F. Lyman, Vijay Shankar, Rachel A. Lyman, Lakshmi Sunkara, Nestor O. Nazario Yepiz, Maria E. Adonay, Jordyn Brooks, Roberta L. Lyman, Yuefan Huang, Wen Huang, Robert R. H. Anholt, Trudy F. C. Mackay

**Author notes:** Corresponding author Contact Information: Dr. Trudy F. C Mackay Institute for Human Genetics Clemson University 114 Gregor Mendel Circle Greenwood, SC 29646. Equal contributions (Richard F. Lyman, Vijay Shankar, Rachel A. Lyman).

## Abstract

*Drosophila melanogaster* is a leading animal model for understanding basic genetic principles for biomedical research and for quantitative, population and evolutionary genetics and genomics. The *D. melanogaster* Genetic Reference Panel (DGRP) of ∼200 inbred strains with full genome sequences is a publicly available resource for genome wide association (GWA) studies of quantitative traits, systems genetics, and population genomic analyses. However, the small size of the DGRP limits the power to map rare variants or variants with small effect sizes. Here, we describe the DGRP Version 3 (DGRP3), consisting of full genome sequences from 1,233 inbred lines, of which 1,037 are currently extant. The DGRP3 harbors extensive genetic diversity, with 8,760,339 molecular polymorphisms including single nucleotide polymorphisms, insertions, deletions, inversions, tandem duplications and complex rearrangements. We identified 80,894 damaging variants and 4,550 genes with at least one loss-of-function haplotype. We inferred 16 mitochondrial haplotype groups, determined the microbial composition, and quantified the numbers of sensory bristles for the DGRP3 lines. We performed GWA analyses for inbreeding depression, host control of microbiome composition, and numbers of sensory bristles, identifying novel candidate variants and genes for each. The accompanying online tool (flydgrp.org) implements state-of-the-art association mapping methods and provides results for users’ DGRP3 data.
