## Supplementary material for "The *Drosophila melanogaster* Genetic Reference Panel, Version 3 (DGRP3)": Table S8

### Sheet: A. MT Variant Summary
Variant Class	Count
Insertion	73
Deletion	100
SNV	1067
Total	1240
Effect	Count	%
Upstream gene variant	636	0.512903
Missense variant	312	0.251613
Synonymous variant	227	0.183065
Frameshift variant	14	0.0112903
Stop gained	12	0.00967742
Stop lost	7	0.00564516
Stop retained variant	6	0.00483871
Frameshift variant & Stop gained	5	0.00403226
Splice region variant & Intronic variant	4	0.00322581
Splice region variant & Non coding transcript exon variant	4	0.00322581
Conservative inframe insertion	3	0.00241935
Missense variant & Splice region variant	3	0.00241935
Conservative inframe deletion	2	0.0016129
Stop gained & Conservative inframe insertion	2	0.0016129
Splice acceptor variant & Intron variant	1	0.000806452
Stop gained & Disruptive inframe deletion	1	0.000806452
Stop lost & Disruptive inframe deletion	1	0.000806452
Total	1240

### Sheet: B. Mclust Haplotype Clusters
DGRP3 Line	Mclust Cluster	Uncertainty		Haplotype Group	Counts
RP-0428	1	0		1	5
RP-0461	1	0		2	7
RP-0566	1	0		3	184
RP-0587	1	0		4	123
RP-0642	1	0		5	4
RP-0196	2	0		6	103
RP-0456	2	0		7	3
RP-0490	2	0		8	116
RP-0579	2	0		9	54
RP-0625	2	0		10	38
RP-0719	2	0		11	62
RP-0720	2	0		12	30
RP-0002	3	0		13	7
RP-0005	3	0		14	463
RP-0006	3	0		15	30
RP-0020	3	0		16	4
RP-0030	3	0		Total	1233
RP-0033	3	0
RP-0040	3	0
RP-0049	3	0
RP-0054	3	0
RP-0059	3	0
RP-0061	3	0
RP-0063	3	0
RP-0070	3	0
RP-0071	3	0
RP-0089	3	0
RP-0112	3	0
RP-0113	3	0
RP-0115	3	0
RP-0117	3	0
RP-0125	3	0
RP-0148	3	0
RP-0150	3	0
RP-0152	3	0
RP-0154	3	0
RP-0160	3	0
RP-0173	3	0
RP-0191	3	0
RP-0203	3	0
RP-0211	3	0
RP-0212	3	0
RP-0214	3	0
RP-0228	3	0
RP-0241	3	0
RP-0243	3	0
RP-0263	3	0
RP-0265	3	0
RP-0271	3	0
RP-0272	3	0
RP-0274	3	0
RP-0284	3	0
RP-0294	3	0
RP-0300	3	0
RP-0318	3	0
RP-0323	3	0
RP-0326	3	0
RP-0328	3	0
RP-0329	3	0
RP-0330	3	0
RP-0334	3	0
RP-0343	3	0
RP-0345	3	0
RP-0350	3	0
RP-0353	3	0
RP-0356	3	0
RP-0358	3	0
RP-0362	3	0
RP-0374	3	0
RP-0378	3	0
RP-0379	3	0
RP-0390	3	0
RP-0391	3	0
RP-0395	3	0
RP-0412	3	0
RP-0413	3	0
RP-0446	3	0
RP-0459	3	0
RP-0471	3	0
RP-0481	3	0
RP-0504	3	0
RP-0505	3	0
RP-0517	3	0
RP-0527	3	0
RP-0529	3	0
RP-0532	3	0
RP-0534	3	0
RP-0538	3	0
RP-0548	3	0
RP-0552	3	0
RP-0553	3	0
RP-0558	3	0
RP-0563	3	0
RP-0569	3	0
RP-0576	3	0
RP-0577	3	0
RP-0583	3	0
RP-0585	3	0
RP-0599	3	0
RP-0603	3	0
RP-0608	3	0
RP-0613	3	0
RP-0622	3	0
RP-0623	3	0
RP-0633	3	0
RP-0634	3	0
RP-0640	3	0
RP-0653	3	0
RP-0655	3	0
RP-0667	3	0
RP-0678	3	0
RP-0679	3	0
RP-0680	3	0
RP-0682	3	0
RP-0686	3	0
RP-0697	3	0
RP-0707	3	0
RP-0710	3	0
RP-0717	3	0
RP-0718	3	0
RP-0725	3	0
RP-0727	3	0
RP-0729	3	0
RP-0742	3	0
RP-0756	3	0
RP-0759	3	0
RP-0760	3	0
RP-0761	3	0
RP-0772	3	0
RP-0773	3	0
RP-0785	3	0
RP-0788	3	0
RP-0791	3	0
RP-0793	3	0
RP-0799	3	0
RP-0800	3	0
RP-0804	3	0
RP-0805	3	0
RP-0809	3	0
RP-0813	3	0
RP-0815	3	0
RP-0838	3	0
RP-0839	3	0
RP-0842	3	0
RP-0843	3	0
RP-0844	3	0
RP-0845	3	0
RP-0847	3	0
RP-0853	3	0
RP-0857	3	0
RP-0859	3	0
RP-0864	3	0
RP-0879	3	2.90656e-09
RP-0881	3	0
RP-0892	3	0
RP-0916	3	0
RP-0942	3	0
RP-0946	3	0
RP-0970	3	0
RP-1002	3	0
RP-1004	3	0
RP-1008	3	0
RP-1013	3	0
RP-1018	3	0
RP-1020	3	0
RP-1022	3	0
RP-1026	3	0
RP-1027	3	0
RP-1031	3	0
RP-1037	3	0
RP-1039	3	0
RP-1042	3	0
RP-1048	3	0
RP-1055	3	0
RP-1056	3	0
RP-1065	3	0
RP-1076	3	0
RP-1082	3	0
RP-1095	3	0
RP-1104	3	0
RP-1111	3	0
RP-1132	3	0
RP-1135	3	0
RP-1145	3	0
RP-1147	3	0
RP-1162	3	0
RP-1168	3	0
RP-1173	3	0
RP-1174	3	0
RP-1179	3	0
RP-1187	3	0
RP-1205	3	0
RP-1207	3	0
RP-1218	3	0
RP-1242	3	0
RP-1269	3	0
RP-0007	4	0
RP-0027	4	0
RP-0043	4	0
RP-0046	4	0
RP-0052	4	0
RP-0053	4	0
RP-0058	4	0
RP-0076	4	0
RP-0084	4	0
RP-0086	4	0
RP-0090	4	0
RP-0100	4	0
RP-0105	4	0
RP-0114	4	0
RP-0123	4	0
RP-0130	4	0
RP-0131	4	0
RP-0157	4	0
RP-0158	4	0
RP-0161	4	0
RP-0166	4	0
RP-0176	4	0
RP-0181	4	0
RP-0185	4	0
RP-0186	4	0
RP-0202	4	0
RP-0206	4	0
RP-0208	4	0
RP-0209	4	0
RP-0210	4	0
RP-0233	4	0
RP-0236	4	0
RP-0239	4	0
RP-0244	4	0
RP-0245	4	0
RP-0251	4	0
RP-0286	4	0
RP-0288	4	0
RP-0289	4	0
RP-0296	4	0
RP-0319	4	0
RP-0324	4	0
RP-0335	4	0
RP-0367	4	0
RP-0400	4	0
RP-0406	4	0
RP-0417	4	0
RP-0424	4	0
RP-0432	4	0
RP-0436	4	0
RP-0444	4	0
RP-0447	4	0
RP-0451	4	0
RP-0454	4	0
RP-0464	4	0
RP-0482	4	0
RP-0484	4	0
RP-0491	4	0
RP-0500	4	0
RP-0512	4	0
RP-0513	4	0
RP-0514	4	0
RP-0518	4	0
RP-0530	4	0
RP-0572	4	0
RP-0582	4	0
RP-0584	4	0
RP-0596	4	0
RP-0598	4	0
RP-0614	4	0
RP-0617	4	0
RP-0621	4	0
RP-0636	4	0
RP-0641	4	0
RP-0643	4	0
RP-0672	4	0
RP-0692	4	0
RP-0726	4	0
RP-0735	4	0
RP-0752	4	0
RP-0766	4	0
RP-0778	4	0
RP-0780	4	0
RP-0796	4	0
RP-0814	4	0
RP-0817	4	0
RP-0824	4	0
RP-0832	4	0
RP-0874	4	0
RP-0875	4	0
RP-0890	4	0
RP-0895	4	0
RP-0901	4	0
RP-0915	4	0
RP-0920	4	0
RP-0927	4	0
RP-0930	4	0
RP-0948	4	0
RP-0950	4	0
RP-0951	4	0
RP-0985	4	0
RP-0994	4	0
RP-0998	4	0
RP-1009	4	0
RP-1019	4	0
RP-1034	4	0
RP-1051	4	0
RP-1092	4	0
RP-1114	4	0
RP-1115	4	0
RP-1116	4	0
RP-1127	4	0
RP-1131	4	0
RP-1198	4	0
RP-1202	4	0
RP-1214	4	0
RP-1221	4	0
RP-1237	4	0
RP-1247	4	0
RP-1249	4	0
RP-1263	4	0
RP-1267	4	0
RP-1271	4	0
RP-0141	5	0
RP-0564	5	0.00243964
RP-0836	5	0.00243964
RP-1124	5	0.00243964
RP-0003	6	0
RP-0009	6	0.0546841
RP-0010	6	0
RP-0015	6	0
RP-0036	6	0.0185469
RP-0039	6	0.0185469
RP-0044	6	0
RP-0057	6	0
RP-0081	6	0.0418955
RP-0087	6	0.0370464
RP-0092	6	0
RP-0104	6	0.0368063
RP-0144	6	0
RP-0156	6	0
RP-0170	6	0
RP-0177	6	0.0421954
RP-0193	6	0
RP-0252	6	0.0185469
RP-0254	6	0
RP-0268	6	0.0422109
RP-0270	6	0
RP-0275	6	0.0421954
RP-0320	6	0
RP-0321	6	0
RP-0322	6	0
RP-0325	6	0.0421954
RP-0361	6	0
RP-0368	6	0.0422109
RP-0371	6	0
RP-0373	6	0.0738423
RP-0376	6	0.0370464
RP-0388	6	0.0185469
RP-0389	6	0.0185469
RP-0394	6	0
RP-0423	6	0.0960218
RP-0438	6	0
RP-0453	6	0.0185469
RP-0465	6	0
RP-0486	6	0.0443708
RP-0528	6	0
RP-0533	6	0
RP-0544	6	0.0370464
RP-0549	6	0
RP-0561	6	0
RP-0578	6	0
RP-0601	6	0
RP-0602	6	0
RP-0628	6	0.0443708
RP-0637	6	0
RP-0639	6	0.1313
RP-0650	6	0.0185469
RP-0654	6	0.0185469
RP-0674	6	0
RP-0676	6	0.0370464
RP-0681	6	0
RP-0695	6	0.0185469
RP-0708	6	0
RP-0724	6	0.0422109
RP-0739	6	0.0185469
RP-0740	6	0
RP-0755	6	0.0185469
RP-0757	6	0
RP-0767	6	0
RP-0769	6	0
RP-0771	6	0
RP-0781	6	0
RP-0784	6	0
RP-0835	6	0
RP-0849	6	0
RP-0858	6	0
RP-0958	6	0
RP-0971	6	0
RP-0974	6	0
RP-0975	6	0.0422109
RP-0976	6	0.0422109
RP-0988	6	0
RP-0995	6	0.0422109
RP-1006	6	0
RP-1049	6	0.0370464
RP-1050	6	0
RP-1059	6	0.0185469
RP-1061	6	0.0370464
RP-1062	6	0
RP-1068	6	0
RP-1084	6	0
RP-1107	6	0.0443708
RP-1109	6	0.0443708
RP-1126	6	0
RP-1128	6	0.0414271
RP-1134	6	0
RP-1139	6	0.0414271
RP-1157	6	0
RP-1160	6	0
RP-1165	6	0
RP-1175	6	0.0185469
RP-1190	6	0
RP-1232	6	0
RP-1257	6	0
RP-1260	6	0
RP-1261	6	0
RP-1262	6	0
RP-1268	6	0
RP-1270	6	0
RP-0277	7	0
RP-0612	7	3.39928e-05
RP-1024	7	1.24832e-09
RP-0001	8	7.56841e-05
RP-0013	8	1.11103e-08
RP-0014	8	6.16373e-07
RP-0016	8	7.56841e-05
RP-0022	8	7.56841e-05
RP-0028	8	7.02554e-08
RP-0029	8	1.01106e-08
RP-0034	8	6.16373e-07
RP-0055	8	6.16373e-07
RP-0062	8	7.56841e-05
RP-0067	8	2.24561e-07
RP-0068	8	5.33178e-11
RP-0072	8	6.16373e-07
RP-0074	8	6.16373e-07
RP-0077	8	6.16373e-07
RP-0080	8	6.16373e-07
RP-0094	8	6.16373e-07
RP-0095	8	1.11103e-08
RP-0096	8	6.16373e-07
RP-0099	8	0.000246607
RP-0109	8	7.56841e-05
RP-0116	8	7.02554e-08
RP-0127	8	6.16373e-07
RP-0132	8	7.56841e-05
RP-0136	8	2.24561e-07
RP-0137	8	1.57443e-09
RP-0138	8	1.57443e-09
RP-0143	8	4.53016e-07
RP-0147	8	1.41689e-11
RP-0153	8	6.62482e-08
RP-0155	8	1.41689e-11
RP-0164	8	6.16373e-07
RP-0168	8	7.56841e-05
RP-0172	8	7.56841e-05
RP-0194	8	0
RP-0198	8	0
RP-0213	8	7.56841e-05
RP-0246	8	7.56841e-05
RP-0283	8	7.56841e-05
RP-0287	8	7.7175e-08
RP-0302	8	0
RP-0303	8	6.16373e-07
RP-0307	8	7.13576e-08
RP-0317	8	4.94189e-08
RP-0331	8	1.64114e-09
RP-0352	8	1.11695e-08
RP-0357	8	7.56841e-05
RP-0360	8	1.57443e-09
RP-0364	8	7.56841e-05
RP-0375	8	6.62482e-08
RP-0393	8	6.16373e-07
RP-0397	8	7.56841e-05
RP-0402	8	7.7175e-08
RP-0403	8	6.16373e-07
RP-0407	8	6.16373e-07
RP-0449	8	6.16373e-07
RP-0466	8	6.16373e-07
RP-0468	8	7.56841e-05
RP-0479	8	6.16373e-07
RP-0495	8	7.56841e-05
RP-0510	8	7.56841e-05
RP-0523	8	7.56841e-05
RP-0536	8	7.45051e-08
RP-0546	8	2.18258e-07
RP-0547	8	7.56841e-05
RP-0557	8	2.30247e-08
RP-0570	8	7.56841e-05
RP-0575	8	7.56841e-05
RP-0589	8	0
RP-0595	8	7.56841e-05
RP-0618	8	7.56841e-05
RP-0627	8	2.24561e-07
RP-0694	8	7.56841e-05
RP-0698	8	7.56841e-05
RP-0750	8	2.24561e-07
RP-0754	8	2.24561e-07
RP-0765	8	7.68327e-08
RP-0768	8	7.56841e-05
RP-0775	8	7.56841e-05
RP-0825	8	2.24561e-07
RP-0860	8	7.7175e-08
RP-0880	8	2.24561e-07
RP-0882	8	7.2525e-08
RP-0883	8	2.24561e-07
RP-0887	8	9.81166e-09
RP-0891	8	4.53016e-07
RP-0899	8	7.7175e-08
RP-0926	8	3.32554e-07
RP-0932	8	2.24561e-07
RP-0937	8	7.56841e-05
RP-0938	8	7.56841e-05
RP-0957	8	0
RP-1001	8	7.56841e-05
RP-1007	8	0.000246607
RP-1036	8	2.24561e-07
RP-1089	8	2.24561e-07
RP-1103	8	2.24561e-07
RP-1112	8	7.56841e-05
RP-1117	8	7.56841e-05
RP-1129	8	2.24561e-07
RP-1138	8	3.78115e-07
RP-1141	8	7.56841e-05
RP-1194	8	2.24561e-07
RP-1196	8	4.53016e-07
RP-1197	8	7.68327e-08
RP-1203	8	7.56841e-05
RP-1206	8	4.16115e-07
RP-1208	8	7.02554e-08
RP-1212	8	6.9451e-08
RP-1224	8	4.53016e-07
RP-1226	8	2.24561e-07
RP-1229	8	2.24561e-07
RP-1239	8	2.24561e-07
RP-1244	8	7.56841e-05
RP-1246	8	7.7175e-08
RP-1272	8	7.56841e-05
RP-0017	9	0
RP-0035	9	0
RP-0120	9	2.29861e-12
RP-0133	9	2.10759e-07
RP-0142	9	0.000466159
RP-0171	9	0.0424095
RP-0190	9	1.1753e-11
RP-0225	9	0
RP-0237	9	1.41269e-11
RP-0311	9	1.32721e-11
RP-0340	9	2.22045e-16
RP-0392	9	8.11351e-12
RP-0414	9	0.273824
RP-0415	9	1.30897e-07
RP-0419	9	0.350333
RP-0430	9	7.5072e-05
RP-0458	9	2.10759e-07
RP-0496	9	1.48745e-11
RP-0511	9	1.35354e-11
RP-0522	9	2.10759e-07
RP-0551	9	0.291374
RP-0565	9	2.10759e-07
RP-0661	9	2.10759e-07
RP-0668	9	2.10759e-07
RP-0702	9	2.10759e-07
RP-0705	9	1.35354e-11
RP-0716	9	2.10759e-07
RP-0733	9	2.10759e-07
RP-0737	9	0.269167
RP-0897	9	1.35354e-11
RP-0910	9	2.29861e-12
RP-0918	9	0
RP-0922	9	0.36388
RP-0945	9	2.10759e-07
RP-0968	9	0.374441
RP-0973	9	2.29861e-12
RP-0977	9	1.35354e-11
RP-0986	9	0.36388
RP-0997	9	2.10759e-07
RP-1021	9	1.5965e-13
RP-1023	9	2.10759e-07
RP-1047	9	0.0291098
RP-1053	9	0.0291098
RP-1077	9	1.48745e-11
RP-1080	9	2.10759e-07
RP-1137	9	2.10759e-07
RP-1150	9	0
RP-1170	9	0.000381422
RP-1215	9	0
RP-1220	9	0.374441
RP-1225	9	4.44089e-15
RP-1231	9	0
RP-1240	9	2.29861e-12
RP-1250	9	0
RP-0023	10	4.53422e-06
RP-0026	10	4.53422e-06
RP-0075	10	0.0483612
RP-0122	10	0.0483612
RP-0174	10	8.88178e-16
RP-0195	10	0
RP-0227	10	0.0483612
RP-0253	10	0.0483612
RP-0295	10	0
RP-0301	10	0.00371146
RP-0351	10	4.53422e-06
RP-0404	10	0
RP-0426	10	0.0483612
RP-0442	10	0
RP-0455	10	0.00371146
RP-0473	10	0.0483612
RP-0492	10	0
RP-0545	10	0.00371146
RP-0629	10	0
RP-0691	10	0
RP-0712	10	4.53422e-06
RP-0789	10	4.53422e-06
RP-0822	10	0.00371146
RP-0861	10	0.0483612
RP-0939	10	0
RP-0964	10	1.18572e-13
RP-1046	10	4.53422e-06
RP-1071	10	4.53422e-06
RP-1081	10	0.00371146
RP-1106	10	4.53422e-06
RP-1123	10	0
RP-1125	10	4.53422e-06
RP-1142	10	4.53422e-06
RP-1152	10	4.53422e-06
RP-1178	10	0
RP-1188	10	4.53422e-06
RP-1200	10	4.53422e-06
RP-1209	10	0.00371146
RP-0031	11	0
RP-0065	11	0
RP-0165	11	0
RP-0184	11	0
RP-0201	11	0
RP-0205	11	0
RP-0223	11	0
RP-0298	11	0
RP-0410	11	0
RP-0411	11	0
RP-0420	11	0
RP-0425	11	0
RP-0431	11	0
RP-0433	11	0
RP-0439	11	0
RP-0480	11	0
RP-0483	11	0
RP-0535	11	0
RP-0562	11	0
RP-0573	11	0
RP-0586	11	0
RP-0588	11	7.10094e-10
RP-0590	11	0
RP-0593	11	0
RP-0619	11	0
RP-0665	11	0
RP-0685	11	0
RP-0693	11	0
RP-0703	11	0
RP-0711	11	0
RP-0714	11	0
RP-0715	11	0
RP-0774	11	0
RP-0831	11	0
RP-0841	11	0
RP-0873	11	0
RP-0893	11	0
RP-0924	11	0
RP-0928	11	0
RP-0929	11	0
RP-0953	11	0
RP-0956	11	0
RP-0960	11	0
RP-0990	11	0
RP-0992	11	0
RP-0996	11	0
RP-1005	11	0
RP-1040	11	0
RP-1041	11	0
RP-1057	11	0
RP-1078	11	0
RP-1088	11	0
RP-1093	11	0
RP-1097	11	0
RP-1098	11	0
RP-1102	11	0
RP-1118	11	0
RP-1119	11	0
RP-1143	11	0
RP-1167	11	0
RP-1191	11	0
RP-1216	11	0
RP-0042	12	0
RP-0083	12	0
RP-0124	12	0
RP-0182	12	0
RP-0187	12	0
RP-0189	12	0
RP-0197	12	0
RP-0292	12	0
RP-0355	12	0
RP-0369	12	0
RP-0372	12	0
RP-0386	12	3.10862e-15
RP-0387	12	0
RP-0452	12	0
RP-0460	12	0
RP-0467	12	0
RP-0521	12	0
RP-0658	12	0.00137735
RP-0706	12	0
RP-0787	12	0
RP-0803	12	0
RP-0908	12	0
RP-0917	12	0
RP-0923	12	0
RP-0941	12	0
RP-0954	12	0
RP-0979	12	0
RP-1176	12	0
RP-1204	12	0
RP-1222	12	0
RP-0004	13	0
RP-0012	13	0.0166054
RP-0537	13	0
RP-0911	13	0
RP-1014	13	0.032922
RP-1070	13	0
RP-1180	13	0
RP-0008	14	0.408315
RP-0011	14	0.398911
RP-0018	14	0.398911
RP-0019	14	0.398911
RP-0021	14	0.398911
RP-0024	14	0.398911
RP-0025	14	0.398911
RP-0032	14	0.406066
RP-0037	14	0.404935
RP-0038	14	0.398911
RP-0041	14	0.398911
RP-0045	14	0.398911
RP-0047	14	0.408315
RP-0048	14	0.398911
RP-0050	14	0.404935
RP-0051	14	0.318019
RP-0056	14	0.398911
RP-0060	14	0.267457
RP-0064	14	0.398911
RP-0069	14	0.201271
RP-0073	14	0.408315
RP-0078	14	0.402629
RP-0079	14	0.341154
RP-0082	14	0.290703
RP-0085	14	0.398911
RP-0088	14	0.398911
RP-0091	14	0.201271
RP-0093	14	0.398911
RP-0098	14	0.398911
RP-0101	14	0.398911
RP-0103	14	0.311211
RP-0106	14	0.398911
RP-0107	14	0.398911
RP-0108	14	0.398911
RP-0110	14	0.398911
RP-0111	14	0.201271
RP-0118	14	3.1965e-06
RP-0119	14	0.398911
RP-0121	14	0.408315
RP-0126	14	0.406874
RP-0128	14	0.406874
RP-0134	14	0.408315
RP-0135	14	0.398911
RP-0140	14	0.398911
RP-0145	14	0.398911
RP-0146	14	0.398911
RP-0149	14	0.398911
RP-0151	14	0.398911
RP-0159	14	0.398911
RP-0162	14	0.398911
RP-0163	14	0.398911
RP-0167	14	0.406066
RP-0169	14	0.398911
RP-0175	14	0.156761
RP-0178	14	0.408353
RP-0179	14	0.398911
RP-0180	14	0.413261
RP-0183	14	0.406066
RP-0188	14	0.408315
RP-0192	14	0.407335
RP-0199	14	0.374468
RP-0200	14	0.406066
RP-0204	14	0.408353
RP-0207	14	0.401863
RP-0215	14	0.267457
RP-0216	14	0.398911
RP-0217	14	0.350966
RP-0218	14	0.398911
RP-0219	14	0.341154
RP-0220	14	0.398911
RP-0221	14	0.401863
RP-0222	14	0.398911
RP-0224	14	3.47367e-12
RP-0226	14	0.341154
RP-0229	14	0.408801
RP-0230	14	0.404935
RP-0232	14	0.398911
RP-0234	14	0.398911
RP-0235	14	0.398911
RP-0238	14	0.398911
RP-0240	14	0.408636
RP-0242	14	0.395559
RP-0247	14	0.4068
RP-0248	14	0.341154
RP-0249	14	0.398911
RP-0250	14	0.402366
RP-0255	14	0.341154
RP-0256	14	0.398911
RP-0257	14	0.404935
RP-0258	14	4.67445e-06
RP-0259	14	0.398911
RP-0260	14	0.398911
RP-0261	14	0.398911
RP-0262	14	0.398911
RP-0264	14	0.374468
RP-0267	14	0.408472
RP-0269	14	0.401906
RP-0273	14	0.407335
RP-0276	14	0.398911
RP-0278	14	0.398911
RP-0279	14	0.000910816
RP-0280	14	3.1965e-06
RP-0281	14	0.340634
RP-0282	14	5.51853e-08
RP-0285	14	0.408393
RP-0290	14	0.398911
RP-0291	14	0.408472
RP-0293	14	0.341154
RP-0299	14	0.156639
RP-0305	14	0.404935
RP-0306	14	0.398911
RP-0308	14	0.408801
RP-0310	14	1.47789e-08
RP-0312	14	0.398911
RP-0313	14	0
RP-0314	14	0.401863
RP-0315	14	0.00473948
RP-0316	14	0.404935
RP-0327	14	0.391725
RP-0332	14	0.341154
RP-0333	14	0.398911
RP-0337	14	3.1965e-06
RP-0338	14	1.67708e-11
RP-0339	14	0.40489
RP-0341	14	0.389077
RP-0342	14	0.0322099
RP-0346	14	0.392004
RP-0347	14	0.380209
RP-0348	14	0.341154
RP-0349	14	0.341154
RP-0359	14	0.408801
RP-0363	14	0.398911
RP-0365	14	0.404355
RP-0366	14	0.408393
RP-0370	14	0
RP-0377	14	0.398911
RP-0381	14	0.408315
RP-0382	14	0.00855514
RP-0383	14	0.398911
RP-0384	14	0.398911
RP-0385	14	0.398911
RP-0396	14	0.398911
RP-0398	14	0.398911
RP-0399	14	0.383554
RP-0405	14	0.407167
RP-0408	14	0.287063
RP-0409	14	0.156761
RP-0416	14	0.297485
RP-0418	14	0.408297
RP-0421	14	0.408315
RP-0422	14	0.408801
RP-0427	14	0.39134
RP-0429	14	0.398911
RP-0434	14	0.380209
RP-0435	14	0.201271
RP-0437	14	0.408315
RP-0440	14	0.398911
RP-0441	14	0.398911
RP-0443	14	0.398911
RP-0445	14	0.408315
RP-0448	14	0.398911
RP-0450	14	0.404935
RP-0457	14	0.398911
RP-0462	14	0.398911
RP-0463	14	0.407414
RP-0469	14	0.00710582
RP-0470	14	0.398911
RP-0472	14	0.378281
RP-0474	14	3.1965e-06
RP-0475	14	0.398911
RP-0476	14	0.0297682
RP-0477	14	0.406894
RP-0478	14	0.398911
RP-0485	14	0.407167
RP-0487	14	0.391725
RP-0488	14	0.26823
RP-0489	14	0.398911
RP-0493	14	0.398911
RP-0494	14	0.45282
RP-0497	14	0.408227
RP-0498	14	0.408801
RP-0499	14	0.406066
RP-0501	14	0.398911
RP-0502	14	0.107755
RP-0503	14	0.398911
RP-0506	14	0.402902
RP-0507	14	0.406066
RP-0508	14	0.0410818
RP-0515	14	0.41185
RP-0516	14	0.403252
RP-0519	14	0.392004
RP-0520	14	0.00438297
RP-0524	14	0.408315
RP-0525	14	0.359707
RP-0526	14	0.398911
RP-0531	14	0.398911
RP-0539	14	0.398911
RP-0540	14	0.0410818
RP-0542	14	0.00103212
RP-0543	14	0.398911
RP-0550	14	0.337149
RP-0554	14	0.304988
RP-0555	14	0.398911
RP-0556	14	0.469133
RP-0559	14	0.398911
RP-0567	14	0.404935
RP-0568	14	0.398911
RP-0571	14	4.72733e-13
RP-0574	14	0.398911
RP-0580	14	0.408293
RP-0581	14	0.000140292
RP-0591	14	0.408315
RP-0592	14	0.0231772
RP-0597	14	0.214811
RP-0600	14	0.334836
RP-0604	14	0.392004
RP-0605	14	0.132501
RP-0606	14	0.389271
RP-0607	14	0.398911
RP-0609	14	0.408084
RP-0610	14	0.398911
RP-0611	14	0.398911
RP-0616	14	0.408315
RP-0620	14	0.156639
RP-0624	14	0.38446
RP-0630	14	0.00256418
RP-0631	14	0.398911
RP-0632	14	0.408084
RP-0638	14	0.392004
RP-0644	14	0.399957
RP-0645	14	0.392004
RP-0646	14	0.406842
RP-0648	14	0.40489
RP-0649	14	0.398911
RP-0651	14	0.398911
RP-0656	14	0.398911
RP-0657	14	0.407335
RP-0659	14	0.406066
RP-0660	14	0.398911
RP-0663	14	0.392004
RP-0664	14	0.406066
RP-0666	14	0.374468
RP-0669	14	0.408315
RP-0670	14	0.398911
RP-0673	14	0.398911
RP-0675	14	0.398911
RP-0677	14	0.107755
RP-0683	14	0.398911
RP-0684	14	0.398911
RP-0687	14	0.408297
RP-0688	14	0.267457
RP-0689	14	0.0342648
RP-0690	14	0.405992
RP-0696	14	0.030804
RP-0699	14	0.406245
RP-0700	14	0.201271
RP-0701	14	0.381875
RP-0704	14	0.398911
RP-0709	14	0.398911
RP-0722	14	0.151803
RP-0723	14	0.398911
RP-0728	14	0.359707
RP-0731	14	0.0661767
RP-0732	14	0.00010076
RP-0734	14	0.408393
RP-0738	14	0.408315
RP-0741	14	0.398911
RP-0743	14	0.404584
RP-0744	14	0.00335417
RP-0746	14	0.398911
RP-0747	14	0.398911
RP-0749	14	0.398911
RP-0751	14	0.398911
RP-0758	14	0.402629
RP-0762	14	0.398911
RP-0763	14	0.405189
RP-0764	14	0.398911
RP-0770	14	0.398911
RP-0776	14	1.96583e-06
RP-0777	14	0.324991
RP-0779	14	0.324991
RP-0782	14	0.402629
RP-0783	14	0.398911
RP-0786	14	0.398911
RP-0790	14	0.398911
RP-0792	14	0.398911
RP-0795	14	0.407335
RP-0797	14	0.156761
RP-0798	14	0.389077
RP-0801	14	0.404584
RP-0802	14	0.402629
RP-0806	14	0.408472
RP-0807	14	0.398911
RP-0808	14	0.408315
RP-0810	14	0.408472
RP-0812	14	0.398911
RP-0816	14	0.398911
RP-0818	14	3.1965e-06
RP-0820	14	0.408801
RP-0821	14	0.380427
RP-0823	14	0.406066
RP-0827	14	0.398911
RP-0828	14	0.398911
RP-0829	14	0.398911
RP-0837	14	3.1965e-06
RP-0848	14	0.398911
RP-0850	14	0.37662
RP-0851	14	0.392004
RP-0852	14	0.407167
RP-0854	14	0.398911
RP-0855	14	0.398911
RP-0856	14	0.398911
RP-0862	14	0.398911
RP-0863	14	0.398911
RP-0866	14	0.408315
RP-0867	14	0.392004
RP-0868	14	0.398911
RP-0869	14	0.398911
RP-0870	14	0.324991
RP-0871	14	0.350325
RP-0876	14	0.214811
RP-0877	14	0.398911
RP-0878	14	0.407243
RP-0884	14	0.201271
RP-0885	14	0.402629
RP-0889	14	0.398911
RP-0894	14	0.0113804
RP-0896	14	0.398911
RP-0900	14	0.40489
RP-0903	14	0.408315
RP-0904	14	0.438593
RP-0906	14	0.398911
RP-0907	14	0.407243
RP-0909	14	0.267457
RP-0913	14	0.398911
RP-0914	14	0.408315
RP-0921	14	0.398911
RP-0931	14	0.322043
RP-0933	14	0.407793
RP-0934	14	0.398911
RP-0935	14	0.412227
RP-0936	14	0.398911
RP-0943	14	0.392527
RP-0944	14	0.36825
RP-0955	14	0.408315
RP-0962	14	0.398911
RP-0963	14	0.398911
RP-0967	14	0.324991
RP-0969	14	0.398911
RP-0981	14	0.383012
RP-0982	14	0.398911
RP-0984	14	0.398911
RP-0987	14	0.398911
RP-0989	14	0.324991
RP-0991	14	0.350325
RP-0993	14	0.0821663
RP-0999	14	0.398911
RP-1000	14	0.398911
RP-1003	14	0.398911
RP-1010	14	0.403789
RP-1011	14	5.83916e-05
RP-1015	14	0.392004
RP-1016	14	0.402629
RP-1017	14	0.407167
RP-1025	14	0.407167
RP-1028	14	1.96583e-06
RP-1029	14	0.407167
RP-1030	14	0.404935
RP-1032	14	0.398911
RP-1033	14	0.405923
RP-1035	14	0.398911
RP-1038	14	0.335448
RP-1043	14	0.404935
RP-1044	14	0.404935
RP-1045	14	0.398911
RP-1052	14	0.398911
RP-1054	14	0.408315
RP-1058	14	0.408315
RP-1060	14	0
RP-1063	14	0.398911
RP-1064	14	0.33947
RP-1066	14	0.398911
RP-1067	14	0.398911
RP-1069	14	0.406066
RP-1072	14	0.389077
RP-1073	14	0.386159
RP-1074	14	0.408293
RP-1075	14	0.398911
RP-1079	14	0.408393
RP-1083	14	0.383554
RP-1085	14	0.398911
RP-1086	14	0.408315
RP-1087	14	0.408315
RP-1090	14	1.06609e-10
RP-1091	14	0.407335
RP-1094	14	0.398911
RP-1096	14	0.408801
RP-1099	14	0.408315
RP-1100	14	0.398911
RP-1101	14	0.398911
RP-1105	14	0.398911
RP-1108	14	0.398911
RP-1110	14	0.398911
RP-1113	14	0.398911
RP-1120	14	0.398911
RP-1121	14	0.408315
RP-1130	14	0.201271
RP-1133	14	0.398911
RP-1136	14	0.410063
RP-1140	14	0.405992
RP-1144	14	0.398911
RP-1146	14	0.408315
RP-1148	14	0.408315
RP-1149	14	0.398911
RP-1151	14	0.398911
RP-1153	14	0.398911
RP-1154	14	0.398911
RP-1155	14	0.00111729
RP-1158	14	0.398911
RP-1159	14	0.33947
RP-1161	14	0.0342648
RP-1163	14	0.398911
RP-1164	14	0.398911
RP-1166	14	0.406066
RP-1169	14	0.398911
RP-1171	14	0.404935
RP-1172	14	0.408315
RP-1177	14	0.374418
RP-1181	14	0.392004
RP-1182	14	0.398911
RP-1183	14	0.398911
RP-1184	14	0.398911
RP-1185	14	0.398911
RP-1186	14	0.406066
RP-1189	14	0.398911
RP-1192	14	0.398911
RP-1193	14	0.408361
RP-1195	14	0.398911
RP-1199	14	0.335429
RP-1201	14	0.406066
RP-1211	14	0.359707
RP-1213	14	0.408801
RP-1217	14	0.408472
RP-1223	14	0.398911
RP-1228	14	0.398911
RP-1230	14	0.398911
RP-1236	14	0.406066
RP-1238	14	0.398911
RP-1241	14	0.400014
RP-1243	14	0.398911
RP-1245	14	0.398911
RP-1248	14	0.407766
RP-1251	14	0.33947
RP-1252	14	0.267457
RP-1253	14	0.398911
RP-1254	14	0.408472
RP-1255	14	0.398911
RP-1256	14	0.374468
RP-1258	14	0.398911
RP-1259	14	0.398911
RP-1264	14	0.398911
RP-1265	14	0.398911
RP-1266	14	0.290703
RP-0066	15	4.02302e-05
RP-0097	15	4.02302e-05
RP-0102	15	1.26856e-07
RP-0129	15	1.26856e-07
RP-0139	15	1.26856e-07
RP-0231	15	4.02302e-05
RP-0266	15	9.72547e-08
RP-0297	15	1.13243e-14
RP-0304	15	4.02302e-05
RP-0309	15	4.02302e-05
RP-0336	15	0
RP-0344	15	6.66134e-16
RP-0354	15	0.0454169
RP-0380	15	1.26856e-07
RP-0401	15	1.26856e-07
RP-0560	15	4.02302e-05
RP-0594	15	2.29924e-05
RP-0615	15	4.44089e-16
RP-0626	15	4.02302e-05
RP-0721	15	1.38612e-07
RP-0730	15	1.38612e-07
RP-0736	15	4.02302e-05
RP-0794	15	4.03761e-07
RP-0833	15	1.38612e-07
RP-0834	15	4.02302e-05
RP-0846	15	0
RP-0865	15	5.05775e-05
RP-0947	15	4.02302e-05
RP-0952	15	4.02302e-05
RP-1210	15	0
RP-0541	16	0
RP-0635	16	0
RP-1233	16	0
RP-1234	16	0
