## Supplementary material for "The *Drosophila melanogaster* Genetic Reference Panel, Version 3 (DGRP3)": Table S12

### Sheet: A GWA results
Variant ID	Number Missing Lines	Minor Allele	Major Allele	Minor Allele Frequency	Additive Effect (β)	β Standard Error	Wald Test P-Value	FlyBase ID	Gene Symbol	Site Class	Impact and Distance From Neighboring Genes
2L_10063501_C_A	21	A	C	0.021	0.163	0.037	8.9306e-06	FBgn0265002	CG44153	downstream_gene_variant	IMPACT=MODIFIER;DISTANCE=620
2L_10063501_C_A	21	A	C	0.021	0.163	0.037	8.9306e-06	FBgn0265002	CG44153	downstream_gene_variant	IMPACT=MODIFIER;DISTANCE=839
2L_10063501_C_A	21	A	C	0.021	0.163	0.037	8.9306e-06	FBgn0032178	Spn31A	missense_variant,splice_region_variant	IMPACT=MODERATE
2L_10249048_A_C	26	C	A	0.037	0.129	0.028	4.94733e-06	FBgn0000229	bsk	intron_variant	IMPACT=MODIFIER
2L_1137534_G_A	15	A	G	0.024	0.189	0.035	5.43715e-08	FBgn0031306	CG4577	intron_variant	IMPACT=MODIFIER
2L_1267357_C_T	35	T	C	0.013	0.212	0.047	8.67606e-06	FBgn0041097	robo3	intron_variant	IMPACT=MODIFIER
2L_13403412_GC_G	11	G	GC	0.016	0.196	0.042	4.57844e-06	FBgn0032521	CG7110	intron_variant	IMPACT=MODIFIER
2L_1424416_C_G	7	G	C	0.011	0.235	0.052	5.70922e-06	-	-	intergenic_variant	IMPACT=MODIFIER
2L_1424417_A_T	6	T	A	0.011	0.235	0.052	5.65355e-06	-	-	intergenic_variant	IMPACT=MODIFIER
2L_1425095_A_T	6	T	A	0.011	0.235	0.052	5.65355e-06	-	-	intergenic_variant	IMPACT=MODIFIER
2L_1430007_G_A	3	A	G	0.012	0.234	0.048	1.55702e-06	FBgn0263320	CG43401	downstream_gene_variant	IMPACT=MODIFIER;DISTANCE=848
2L_14517198_A_T	9	T	A	0.014	0.202	0.044	4.7092e-06	FBgn0011862	tRNA:Gly-GCC-1-4	upstream_gene_variant	IMPACT=MODIFIER;DISTANCE=893
2L_15630007_G_C	8	C	G	0.015	0.195	0.043	5.55859e-06	FBgn0028518	CG18480	upstream_gene_variant	IMPACT=MODIFIER;DISTANCE=76
2L_15630007_G_C	8	C	G	0.015	0.195	0.043	5.55859e-06	FBgn0028518	CG18480	5_prime_UTR_variant	IMPACT=MODIFIER
2L_15630007_G_C	8	C	G	0.015	0.195	0.043	5.55859e-06	FBgn0028945	CG7631	downstream_gene_variant	IMPACT=MODIFIER;DISTANCE=455
2L_16417587_C_T	19	T	C	0.016	0.199	0.041	1.58771e-06	FBgn0028523	CG5888	intron_variant	IMPACT=MODIFIER
2L_16417587_C_T	19	T	C	0.016	0.199	0.041	1.58771e-06	FBgn0086037	snoRNA:Me28S-A2958	downstream_gene_variant	IMPACT=MODIFIER;DISTANCE=163
2L_1733063_A_G	11	G	A	0.026	0.165	0.034	9.38874e-07	FBgn0031361	CG17652	upstream_gene_variant	IMPACT=MODIFIER;DISTANCE=707
2L_1733063_A_G	11	G	A	0.026	0.165	0.034	9.38874e-07	FBgn0264494	CG17646	intron_variant	IMPACT=MODIFIER
2L_2070668_G_C	1	G	C	0.011	0.222	0.049	5.7526e-06	FBgn0053516	dpr3	intron_variant	IMPACT=MODIFIER
2L_2348571_A_G	7	G	A	0.018	0.179	0.04	8.34959e-06	FBgn0031414	eys	intron_variant	IMPACT=MODIFIER
2L_2348571_A_G	7	G	A	0.018	0.179	0.04	8.34959e-06	FBgn0031413	CG9967	intron_variant	IMPACT=MODIFIER
2L_2348572_C_T	8	T	C	0.018	0.18	0.04	7.98255e-06	FBgn0031413	CG9967	intron_variant	IMPACT=MODIFIER
2L_2348572_C_T	8	T	C	0.018	0.18	0.04	7.98255e-06	FBgn0031414	eys	intron_variant	IMPACT=MODIFIER
2L_2348604_A_T	7	T	A	0.018	0.179	0.04	8.34959e-06	FBgn0031413	CG9967	intron_variant	IMPACT=MODIFIER
2L_2348604_A_T	7	T	A	0.018	0.179	0.04	8.34959e-06	FBgn0031414	eys	intron_variant	IMPACT=MODIFIER
2L_2350233_C_A	9	A	C	0.018	0.179	0.04	8.49879e-06	FBgn0031413	CG9967	intron_variant	IMPACT=MODIFIER
2L_2350233_C_A	9	A	C	0.018	0.179	0.04	8.49879e-06	FBgn0031414	eys	intron_variant	IMPACT=MODIFIER
2L_2350377_A_AG	8	AG	A	0.017	0.19	0.041	3.7845e-06	FBgn0031414	eys	intron_variant	IMPACT=MODIFIER
2L_2350377_A_AG	8	AG	A	0.017	0.19	0.041	3.7845e-06	FBgn0031413	CG9967	intron_variant	IMPACT=MODIFIER
2L_2350525_G_C	8	C	G	0.018	0.179	0.04	8.39613e-06	FBgn0031414	eys	intron_variant	IMPACT=MODIFIER
2L_2350525_G_C	8	C	G	0.018	0.179	0.04	8.39613e-06	FBgn0031413	CG9967	intron_variant	IMPACT=MODIFIER
2L_2350527_GGTGT_G	8	G	GGTGT	0.018	0.179	0.04	8.39613e-06	FBgn0031414	eys	intron_variant	IMPACT=MODIFIER
2L_2350527_GGTGT_G	8	G	GGTGT	0.018	0.179	0.04	8.39613e-06	FBgn0031413	CG9967	intron_variant	IMPACT=MODIFIER
2L_2350532_CATA_C	10	C	CATA	0.016	0.205	0.042	1.21093e-06	FBgn0031414	eys	intron_variant	IMPACT=MODIFIER
2L_2350532_CATA_C	10	C	CATA	0.016	0.205	0.042	1.21093e-06	FBgn0031413	CG9967	intron_variant	IMPACT=MODIFIER
2L_2350536_A_C	11	C	A	0.016	0.205	0.042	1.22428e-06	FBgn0031413	CG9967	intron_variant	IMPACT=MODIFIER
2L_2350536_A_C	11	C	A	0.016	0.205	0.042	1.22428e-06	FBgn0031414	eys	intron_variant	IMPACT=MODIFIER
2L_2351579_G_C	8	C	G	0.018	0.179	0.04	8.41936e-06	FBgn0031414	eys	intron_variant	IMPACT=MODIFIER
2L_2351579_G_C	8	C	G	0.018	0.179	0.04	8.41936e-06	FBgn0031413	CG9967	intron_variant	IMPACT=MODIFIER
2L_2351635_G_A	8	A	G	0.018	0.179	0.04	8.41936e-06	FBgn0031413	CG9967	intron_variant	IMPACT=MODIFIER
2L_2351635_G_A	8	A	G	0.018	0.179	0.04	8.41936e-06	FBgn0031414	eys	intron_variant	IMPACT=MODIFIER
2L_2352085_C_A	12	A	C	0.016	0.222	0.043	2.54895e-07	FBgn0031413	CG9967	intron_variant	IMPACT=MODIFIER
2L_2352085_C_A	12	A	C	0.016	0.222	0.043	2.54895e-07	FBgn0031414	eys	intron_variant	IMPACT=MODIFIER
2L_2352356_A_AG	11	AG	A	0.02	0.178	0.038	3.89931e-06	FBgn0031414	eys	intron_variant	IMPACT=MODIFIER
2L_2352356_A_AG	11	AG	A	0.02	0.178	0.038	3.89931e-06	FBgn0031413	CG9967	intron_variant	IMPACT=MODIFIER
2L_2352372_A_T	10	T	A	0.019	0.191	0.039	1.23355e-06	FBgn0031413	CG9967	intron_variant	IMPACT=MODIFIER
2L_2352372_A_T	10	T	A	0.019	0.191	0.039	1.23355e-06	FBgn0031414	eys	intron_variant	IMPACT=MODIFIER
2L_2352821_A_T	9	T	A	0.016	0.216	0.043	6.37815e-07	FBgn0031414	eys	synonymous_variant	IMPACT=LOW
2L_2352821_A_T	9	T	A	0.016	0.216	0.043	6.37815e-07	FBgn0031413	CG9967	intron_variant	IMPACT=MODIFIER
2L_2353491_T_A	9	A	T	0.016	0.201	0.042	2.05664e-06	FBgn0031414	eys	intron_variant	IMPACT=MODIFIER
2L_2353491_T_A	9	A	T	0.016	0.201	0.042	2.05664e-06	FBgn0031413	CG9967	intron_variant	IMPACT=MODIFIER
2L_2353495_C_T	8	T	C	0.016	0.201	0.042	2.03822e-06	FBgn0031413	CG9967	intron_variant	IMPACT=MODIFIER
2L_2353495_C_T	8	T	C	0.016	0.201	0.042	2.03822e-06	FBgn0031414	eys	intron_variant	IMPACT=MODIFIER
2L_2353512_T_A	8	A	T	0.016	0.201	0.042	2.03822e-06	FBgn0031413	CG9967	intron_variant	IMPACT=MODIFIER
2L_2353512_T_A	8	A	T	0.016	0.201	0.042	2.03822e-06	FBgn0031414	eys	intron_variant	IMPACT=MODIFIER
2L_2353517_C_G	8	G	C	0.016	0.201	0.042	2.03822e-06	FBgn0031414	eys	intron_variant	IMPACT=MODIFIER
2L_2353517_C_G	8	G	C	0.016	0.201	0.042	2.03822e-06	FBgn0031413	CG9967	intron_variant	IMPACT=MODIFIER
2L_2354331_G_A	8	A	G	0.018	0.179	0.04	8.41936e-06	FBgn0031414	eys	synonymous_variant	IMPACT=LOW
2L_2355114_G_A	8	A	G	0.02	0.178	0.038	3.5931e-06	FBgn0031413	CG9967	intron_variant	IMPACT=MODIFIER
2L_2355114_G_A	8	A	G	0.02	0.178	0.038	3.5931e-06	FBgn0031414	eys	intron_variant	IMPACT=MODIFIER
2L_2356131_G_C	8	C	G	0.018	0.179	0.04	8.41936e-06	FBgn0031414	eys	intron_variant	IMPACT=MODIFIER
2L_2356131_G_C	8	C	G	0.018	0.179	0.04	8.41936e-06	FBgn0031413	CG9967	intron_variant	IMPACT=MODIFIER
2L_2356624_C_T	9	T	C	0.016	0.201	0.042	2.05469e-06	FBgn0031413	CG9967	intron_variant	IMPACT=MODIFIER
2L_2356624_C_T	9	T	C	0.016	0.201	0.042	2.05469e-06	FBgn0031414	eys	synonymous_variant	IMPACT=LOW
2L_2356942_TTA_T	9	T	TTA	0.019	0.183	0.039	2.60982e-06	FBgn0031414	eys	intron_variant	IMPACT=MODIFIER
2L_2356942_TTA_T	9	T	TTA	0.019	0.183	0.039	2.60982e-06	FBgn0031413	CG9967	intron_variant	IMPACT=MODIFIER
2L_2357021_A_C	8	C	A	0.016	0.201	0.042	2.03822e-06	FBgn0031414	eys	intron_variant	IMPACT=MODIFIER
2L_2357021_A_C	8	C	A	0.016	0.201	0.042	2.03822e-06	FBgn0031413	CG9967	intron_variant	IMPACT=MODIFIER
2L_2357033_C_T	8	T	C	0.02	0.17	0.038	8.16229e-06	FBgn0031414	eys	intron_variant	IMPACT=MODIFIER
2L_2357033_C_T	8	T	C	0.02	0.17	0.038	8.16229e-06	FBgn0031413	CG9967	intron_variant	IMPACT=MODIFIER
2L_2357060_T_C	7	C	T	0.017	0.185	0.041	7.40861e-06	FBgn0031413	CG9967	intron_variant	IMPACT=MODIFIER
2L_2357060_T_C	7	C	T	0.017	0.185	0.041	7.40861e-06	FBgn0031414	eys	intron_variant	IMPACT=MODIFIER
2L_2357628_C_A	10	A	C	0.015	0.202	0.044	6.32638e-06	FBgn0031414	eys	intron_variant	IMPACT=MODIFIER
2L_2357628_C_A	10	A	C	0.015	0.202	0.044	6.32638e-06	FBgn0031413	CG9967	upstream_gene_variant	IMPACT=MODIFIER;DISTANCE=272
2L_2359990_T_C	9	C	T	0.019	0.183	0.039	3.93398e-06	FBgn0014010	Rab5	3_prime_UTR_variant	IMPACT=MODIFIER
2L_2360601_C_T	9	T	C	0.019	0.183	0.039	3.93398e-06	FBgn0014010	Rab5	intron_variant	IMPACT=MODIFIER
2L_2361096_C_A	10	A	C	0.019	0.183	0.039	3.96739e-06	FBgn0014010	Rab5	splice_region_variant,splice_polypyrimidine_tract_variant,intron_variant	IMPACT=LOW
2L_2361129_T_C	9	C	T	0.02	0.194	0.039	5.6793e-07	FBgn0014010	Rab5	intron_variant	IMPACT=MODIFIER
2L_2361157_T_A	9	A	T	0.019	0.183	0.039	3.93398e-06	FBgn0014010	Rab5	splice_donor_region_variant,intron_variant	IMPACT=LOW
2L_2361456_A_T	9	T	A	0.019	0.179	0.039	5.75371e-06	FBgn0014010	Rab5	5_prime_UTR_variant	IMPACT=MODIFIER
2L_2363213_A_G	12	G	A	0.02	0.175	0.039	6.60535e-06	FBgn0014010	Rab5	intron_variant	IMPACT=MODIFIER
2L_2363213_A_G	12	G	A	0.02	0.175	0.039	6.60535e-06	FBgn0014010	Rab5	upstream_gene_variant	IMPACT=MODIFIER;DISTANCE=432
2L_2366533_A_T	9	T	A	0.02	0.172	0.039	9.30667e-06	FBgn0261647	Axud1	synonymous_variant	IMPACT=LOW
2L_2368537_C_T	10	T	C	0.02	0.178	0.039	4.60734e-06	FBgn0261647	Axud1	synonymous_variant	IMPACT=LOW
2L_2599131_G_C	10	C	G	0.016	0.192	0.043	9.61904e-06	FBgn0266025	lncRNA:CR44790	intron_variant,non_coding_transcript_variant	IMPACT=MODIFIER
2L_2848691_G_A	10	A	G	0.023	0.168	0.036	2.48761e-06	FBgn0031473	CG3104	downstream_gene_variant	IMPACT=MODIFIER;DISTANCE=541
2L_2848691_G_A	10	A	G	0.023	0.168	0.036	2.48761e-06	FBgn0031472	CG2983	missense_variant	IMPACT=MODERATE
2L_2848691_G_A	10	A	G	0.023	0.168	0.036	2.48761e-06	FBgn0031473	CG3104	downstream_gene_variant	IMPACT=MODIFIER;DISTANCE=298
2L_2848744_C_T	20	T	C	0.037	0.145	0.028	2.14165e-07	FBgn0031473	CG3104	downstream_gene_variant	IMPACT=MODIFIER;DISTANCE=245
2L_2848744_C_T	20	T	C	0.037	0.145	0.028	2.14165e-07	FBgn0031472	CG2983	3_prime_UTR_variant	IMPACT=MODIFIER
2L_2848744_C_T	20	T	C	0.037	0.145	0.028	2.14165e-07	FBgn0031473	CG3104	downstream_gene_variant	IMPACT=MODIFIER;DISTANCE=488
2L_2848749_C_T	19	T	C	0.037	0.158	0.028	1.77301e-08	FBgn0031473	CG3104	downstream_gene_variant	IMPACT=MODIFIER;DISTANCE=483
2L_2848749_C_T	19	T	C	0.037	0.158	0.028	1.77301e-08	FBgn0031473	CG3104	downstream_gene_variant	IMPACT=MODIFIER;DISTANCE=240
2L_2848749_C_T	19	T	C	0.037	0.158	0.028	1.77301e-08	FBgn0031472	CG2983	3_prime_UTR_variant	IMPACT=MODIFIER
2L_2884215_TGATAAGTTTA_T	2	T	TGATAAGTTTA	0.012	0.227	0.05	7.16948e-06	FBgn0024947	NTPase	intron_variant	IMPACT=MODIFIER
2L_2888265_T_C	2	C	T	0.012	0.227	0.05	7.16948e-06	FBgn0041111	lilli	intron_variant	IMPACT=MODIFIER
2L_2888265_T_C	2	C	T	0.012	0.227	0.05	7.16948e-06	FBgn0041111	lilli	upstream_gene_variant	IMPACT=MODIFIER;DISTANCE=19
2L_2899006_T_A	2	A	T	0.012	0.227	0.05	7.16948e-06	FBgn0041111	lilli	intron_variant	IMPACT=MODIFIER
2L_4153717_A_T	11	T	A	0.025	0.158	0.035	5.7267e-06	-	-	intergenic_variant	IMPACT=MODIFIER
2L_4154014_T_C	16	C	T	0.025	0.16	0.034	3.41014e-06	-	-	intergenic_variant	IMPACT=MODIFIER
2L_4418631_T_C	6	C	T	0.015	0.201	0.044	5.74275e-06	FBgn0031602	CG15431	intron_variant	IMPACT=MODIFIER
2L_4418631_T_C	6	C	T	0.015	0.201	0.044	5.74275e-06	FBgn0051963	tRNA:Trp-CCA-2-1	downstream_gene_variant	IMPACT=MODIFIER;DISTANCE=346
2L_495711_AAAGTG_A	11	A	AAAGTG	0.015	0.223	0.044	5.86935e-07	FBgn0003963	ush	intron_variant	IMPACT=MODIFIER
2L_4960401_G_T	41	T	G	0.078	0.102	0.02	3.06325e-07	FBgn0083960	CG34124	synonymous_variant	IMPACT=LOW
2L_558665_G_C	10	C	G	0.018	0.178	0.039	6.66854e-06	FBgn0031263	Tspo	upstream_gene_variant	IMPACT=MODIFIER;DISTANCE=947
2L_558665_G_C	10	C	G	0.018	0.178	0.039	6.66854e-06	FBgn0260933	rempA	missense_variant	IMPACT=MODERATE
2L_558665_G_C	10	C	G	0.018	0.178	0.039	6.66854e-06	FBgn0260933	rempA	intron_variant	IMPACT=MODIFIER
2L_601151_T_A	42	A	T	0.075	0.092	0.02	5.86849e-06	-	-	intergenic_variant	IMPACT=MODIFIER
2L_601155_C_T	42	T	C	0.075	0.092	0.02	5.86849e-06	-	-	intergenic_variant	IMPACT=MODIFIER
2L_601165_C_T	42	T	C	0.075	0.092	0.02	5.86849e-06	-	-	intergenic_variant	IMPACT=MODIFIER
2L_6900479_G_A	18	A	G	0.03	0.139	0.03	5.02782e-06	FBgn0031866	Nlg2	intron_variant	IMPACT=MODIFIER
2L_697327_G_A	38	A	G	0.049	0.11	0.024	6.18918e-06	FBgn0284247	ds	intron_variant	IMPACT=MODIFIER
2L_697332_A_T	38	T	A	0.05	0.116	0.024	1.52563e-06	FBgn0284247	ds	intron_variant	IMPACT=MODIFIER
2L_697340_C_CGGGT	37	CGGGT	C	0.05	0.116	0.024	1.65344e-06	FBgn0284247	ds	intron_variant	IMPACT=MODIFIER
2L_742076_G_T	13	T	G	0.02	0.179	0.037	1.63487e-06	FBgn0026438	Eaat2	upstream_gene_variant	IMPACT=MODIFIER;DISTANCE=285
2L_742076_G_T	13	T	G	0.02	0.179	0.037	1.63487e-06	FBgn0026438	Eaat2	intron_variant	IMPACT=MODIFIER
2L_742333_G_A	11	A	G	0.017	0.186	0.041	5.16118e-06	FBgn0026438	Eaat2	intron_variant	IMPACT=MODIFIER
2L_742333_G_A	11	A	G	0.017	0.186	0.041	5.16118e-06	FBgn0026438	Eaat2	upstream_gene_variant	IMPACT=MODIFIER;DISTANCE=542
2L_744088_C_G	12	G	C	0.018	0.18	0.04	7.39237e-06	FBgn0026438	Eaat2	5_prime_UTR_variant	IMPACT=MODIFIER
2L_744088_C_G	12	G	C	0.018	0.18	0.04	7.39237e-06	FBgn0026438	Eaat2	intron_variant	IMPACT=MODIFIER
2L_7743980_A_G	48	A	G	0.096	0.09	0.018	6.59978e-07	FBgn0031940	CG7214	3_prime_UTR_variant	IMPACT=MODIFIER
2L_8887192_C_A	10	A	C	0.011	0.224	0.05	9.68415e-06	FBgn0265588	lncRNA:CR44415	non_coding_transcript_exon_variant	IMPACT=MODIFIER
2L_8887192_C_A	10	A	C	0.011	0.224	0.05	9.68415e-06	FBgn0265588	lncRNA:CR44415	downstream_gene_variant	IMPACT=MODIFIER;DISTANCE=213
2L_917399_C_T	10	T	C	0.025	0.161	0.034	2.11207e-06	FBgn0046113	GluRIIC	intron_variant	IMPACT=MODIFIER
2L_926232_A_G	52	A	G	0.076	0.095	0.02	2.47861e-06	FBgn0028481	Tmtc2	intron_variant	IMPACT=MODIFIER
2L_949018_C_A	32	A	C	0.053	0.11	0.023	3.34163e-06	FBgn0028481	Tmtc2	intron_variant	IMPACT=MODIFIER
2L_9508056_T_G	10	G	T	0.024	0.16	0.034	3.21768e-06	FBgn0032120	CG33298	intron_variant	IMPACT=MODIFIER
2R_11426145_T_G	9	G	T	0.021	0.178	0.037	1.36113e-06	FBgn0015872	Drip	intron_variant	IMPACT=MODIFIER
2R_11450636_A_T	7	T	A	0.012	0.243	0.047	2.1893e-07	FBgn0260499	qvr	3_prime_UTR_variant	IMPACT=MODIFIER
2R_13555022_TG_T	18	T	TG	0.024	0.157	0.035	6.48381e-06	FBgn0014877	Roe1	splice_region_variant,splice_polypyrimidine_tract_variant,intron_variant	IMPACT=LOW
2R_13555022_TG_T	18	T	TG	0.024	0.157	0.035	6.48381e-06	FBgn0033855	link	upstream_gene_variant	IMPACT=MODIFIER;DISTANCE=926
2R_13817620_C_T	14	T	C	0.039	0.133	0.027	6.74286e-07	FBgn0261041	stj	intron_variant	IMPACT=MODIFIER
2R_13817992_G_A	8	A	G	0.034	0.129	0.029	7.29822e-06	FBgn0261041	stj	3_prime_UTR_variant	IMPACT=MODIFIER
2R_13889801_G_A	16	G	A	0.046	0.121	0.025	1.14043e-06	FBgn0013733	shot	intron_variant	IMPACT=MODIFIER
2R_13889801_G_A	16	G	A	0.046	0.121	0.025	1.14043e-06	FBgn0013733	shot	synonymous_variant	IMPACT=LOW
2R_13889966_T_G	4	T	G	0.015	0.217	0.043	4.62527e-07	FBgn0013733	shot	intron_variant	IMPACT=MODIFIER
2R_13889966_T_G	4	T	G	0.015	0.217	0.043	4.62527e-07	FBgn0013733	shot	synonymous_variant	IMPACT=LOW
2R_13916188_C_T	10	T	C	0.019	0.189	0.038	9.58732e-07	FBgn0013733	shot	intron_variant	IMPACT=MODIFIER
2R_16823555_A_T	4	T	A	0.015	0.205	0.043	1.74031e-06	-	-	intergenic_variant	IMPACT=MODIFIER
2R_18199704_C_G	12	G	C	0.029	0.142	0.031	4.9066e-06	-	-	intergenic_variant	IMPACT=MODIFIER
2R_18379864_T_A	17	T	A	0.062	0.096	0.021	9.2095e-06	-	-	intergenic_variant	IMPACT=MODIFIER
2R_18840355_A_C	5	A	C	0.028	0.15	0.031	1.40549e-06	FBgn0034400	CG15099	missense_variant	IMPACT=MODERATE
2R_18850199_T_C	5	T	C	0.024	0.183	0.033	4.45912e-08	FBgn0034402	CG15084	upstream_gene_variant	IMPACT=MODIFIER;DISTANCE=645
2R_18850199_T_C	5	T	C	0.024	0.183	0.033	4.45912e-08	FBgn0034401	MetRS	missense_variant	IMPACT=MODERATE
2R_18853683_A_C	4	A	C	0.033	0.143	0.029	7.1556e-07	FBgn0287616	asRNA:CR46485	intron_variant,non_coding_transcript_variant	IMPACT=MODIFIER
2R_18853683_A_C	4	A	C	0.033	0.143	0.029	7.1556e-07	FBgn0010053	Jheh1	missense_variant	IMPACT=MODERATE
2R_18853683_A_C	4	A	C	0.033	0.143	0.029	7.1556e-07	FBgn0287616	asRNA:CR46485	non_coding_transcript_exon_variant	IMPACT=MODIFIER
2R_18853683_A_C	4	A	C	0.033	0.143	0.029	7.1556e-07	FBgn0034403	CG18190	upstream_gene_variant	IMPACT=MODIFIER;DISTANCE=640
2R_18855092_A_T	5	A	T	0.032	0.151	0.029	2.33027e-07	FBgn0010053	Jheh1	upstream_gene_variant	IMPACT=MODIFIER;DISTANCE=5
2R_18855092_A_T	5	A	T	0.032	0.151	0.029	2.33027e-07	FBgn0287616	asRNA:CR46485	non_coding_transcript_exon_variant	IMPACT=MODIFIER
2R_18855092_A_T	5	A	T	0.032	0.151	0.029	2.33027e-07	FBgn0034405	Jheh2	downstream_gene_variant	IMPACT=MODIFIER;DISTANCE=675
2R_18855092_A_T	5	A	T	0.032	0.151	0.029	2.33027e-07	FBgn0287616	asRNA:CR46485	intron_variant,non_coding_transcript_variant	IMPACT=MODIFIER
2R_19492114_C_T	3	T	C	0.013	0.212	0.045	3.45704e-06	FBgn0026378	Rep	5_prime_UTR_variant	IMPACT=MODIFIER
2R_19492114_C_T	3	T	C	0.013	0.212	0.045	3.45704e-06	FBgn0034452	Oseg6	upstream_gene_variant	IMPACT=MODIFIER;DISTANCE=268
2R_20424305_C_T	13	T	C	0.042	0.118	0.026	9.6587e-06	FBgn0086604	side-VIII	upstream_gene_variant	IMPACT=MODIFIER;DISTANCE=33
2R_22007294_G_A	10	A	G	0.02	0.169	0.037	6.60215e-06	FBgn0085399	CG34370	intron_variant	IMPACT=MODIFIER
2R_22007298_A_G	10	G	A	0.02	0.169	0.037	6.60215e-06	FBgn0085399	CG34370	intron_variant	IMPACT=MODIFIER
2R_22419172_G_A	8	A	G	0.013	0.205	0.045	5.1815e-06	FBgn0034727	mRpS29	synonymous_variant	IMPACT=LOW
2R_22419172_G_A	8	A	G	0.013	0.205	0.045	5.1815e-06	FBgn0022985	qkr58E-2	downstream_gene_variant	IMPACT=MODIFIER;DISTANCE=470
2R_22419172_G_A	8	A	G	0.013	0.205	0.045	5.1815e-06	FBgn0022985	qkr58E-2	downstream_gene_variant	IMPACT=MODIFIER;DISTANCE=171
2R_23231169_G_A	11	A	G	0.038	0.141	0.027	1.98633e-07	-	-	intergenic_variant	IMPACT=MODIFIER
2R_23409673_C_G	14	G	C	0.056	0.109	0.023	1.90642e-06	-	-	intergenic_variant	IMPACT=MODIFIER
2R_23410429_G_GCCA	15	GCCA	G	0.042	0.118	0.026	6.41599e-06	-	-	intergenic_variant	IMPACT=MODIFIER
2R_23662698_A_G	21	G	A	0.075	0.091	0.02	4.3868e-06	FBgn0266377	Pde8	intron_variant	IMPACT=MODIFIER
2R_23666575_A_G	18	G	A	0.084	0.088	0.019	3.21106e-06	FBgn0266377	Pde8	upstream_gene_variant	IMPACT=MODIFIER;DISTANCE=560
2R_23666575_A_G	18	G	A	0.084	0.088	0.019	3.21106e-06	FBgn0266377	Pde8	intron_variant	IMPACT=MODIFIER
2R_23666575_A_G	18	G	A	0.084	0.088	0.019	3.21106e-06	FBgn0266377	Pde8	downstream_gene_variant	IMPACT=MODIFIER;DISTANCE=295
2R_23666575_A_G	18	G	A	0.084	0.088	0.019	3.21106e-06	FBgn0266377	Pde8	downstream_gene_variant	IMPACT=MODIFIER;DISTANCE=540
2R_23667696_A_T	19	T	A	0.084	0.085	0.019	6.27965e-06	FBgn0266377	Pde8	intron_variant	IMPACT=MODIFIER
2R_23671320_T_A	20	A	T	0.047	0.118	0.025	3.35385e-06	FBgn0266377	Pde8	intron_variant	IMPACT=MODIFIER
2R_24458705_G_C	5	C	G	0.011	0.238	0.052	4.2029e-06	FBgn0035010	CG13579	intron_variant	IMPACT=MODIFIER
3L_12801502_G_C	6	C	G	0.017	0.183	0.04	4.41789e-06	FBgn0260945	Atg1	intron_variant	IMPACT=MODIFIER
3L_15627905_G_A	3	A	G	0.014	0.211	0.046	4.10374e-06	FBgn0259236	comm3	intron_variant	IMPACT=MODIFIER
3L_15656897_C_T	8	T	C	0.011	0.235	0.049	1.5201e-06	FBgn0004592	Eig71Ee	upstream_gene_variant	IMPACT=MODIFIER;DISTANCE=887
3L_15656897_C_T	8	T	C	0.011	0.235	0.049	1.5201e-06	FBgn0004593	Eig71Ef	intron_variant	IMPACT=MODIFIER
3L_15656897_C_T	8	T	C	0.011	0.235	0.049	1.5201e-06	FBgn0004594	Eig71Eg	upstream_gene_variant	IMPACT=MODIFIER;DISTANCE=731
3L_15657042_A_T	12	T	A	0.013	0.231	0.045	3.7009e-07	FBgn0004594	Eig71Eg	upstream_gene_variant	IMPACT=MODIFIER;DISTANCE=586
3L_15661106_ATAGTCC_A	9	A	ATAGTCC	0.011	0.244	0.051	1.7372e-06	FBgn0014851	Eig71Ek	upstream_gene_variant	IMPACT=MODIFIER;DISTANCE=136
3L_15661106_ATAGTCC_A	9	A	ATAGTCC	0.011	0.244	0.051	1.7372e-06	FBgn0014849	Eig71Ei	downstream_gene_variant	IMPACT=MODIFIER;DISTANCE=893
3L_15661106_ATAGTCC_A	9	A	ATAGTCC	0.011	0.244	0.051	1.7372e-06	FBgn0262528	CG43082	upstream_gene_variant	IMPACT=MODIFIER;DISTANCE=755
3L_15661106_ATAGTCC_A	9	A	ATAGTCC	0.011	0.244	0.051	1.7372e-06	FBgn0014849	Eig71Ei	downstream_gene_variant	IMPACT=MODIFIER;DISTANCE=756
3L_15661106_ATAGTCC_A	9	A	ATAGTCC	0.011	0.244	0.051	1.7372e-06	FBgn0014850	Eig71Ej	upstream_gene_variant	IMPACT=MODIFIER;DISTANCE=92
3L_15814959_T_A	3	A	T	0.012	0.221	0.047	2.42353e-06	FBgn0261722	fwe	intron_variant	IMPACT=MODIFIER
3L_16064820_C_T	26	T	C	0.044	0.12	0.026	4.75866e-06	FBgn0005536	Mbs	intron_variant	IMPACT=MODIFIER
3L_18370521_T_TA	43	TA	T	0.049	0.111	0.024	4.89361e-06	-	-	intergenic_variant	IMPACT=MODIFIER
3L_18412285_A_T	19	T	A	0.012	0.217	0.047	3.90119e-06	-	-	intergenic_variant	IMPACT=MODIFIER
3L_21267292_G_C	7	C	G	0.011	0.263	0.05	1.473e-07	FBgn0004865	Eip78C	downstream_gene_variant	IMPACT=MODIFIER;DISTANCE=789
3L_21267292_G_C	7	C	G	0.011	0.263	0.05	1.473e-07	FBgn0037063	CG9391	missense_variant	IMPACT=MODERATE
3L_22667731_T_C	30	C	T	0.02	0.183	0.038	2.15003e-06	FBgn0262951	lncRNA:CR43270	non_coding_transcript_exon_variant	IMPACT=MODIFIER
3L_22755701_C_G	13	G	C	0.013	0.239	0.047	3.49742e-07	FBgn0052451	SPoCk	intron_variant	IMPACT=MODIFIER
3L_22780904_C_A	9	A	C	0.011	0.244	0.051	2.00065e-06	FBgn0052451	SPoCk	intron_variant	IMPACT=MODIFIER
3L_22793689_A_T	48	T	A	0.034	0.141	0.029	1.6239e-06	FBgn0027339	jim	3_prime_UTR_variant	IMPACT=MODIFIER
3L_22800626_A_G	29	G	A	0.019	0.249	0.038	7.2642e-11	FBgn0027339	jim	synonymous_variant	IMPACT=LOW
3L_22825389_C_T	24	T	C	0.013	0.208	0.046	6.91712e-06	FBgn0027339	jim	upstream_gene_variant	IMPACT=MODIFIER;DISTANCE=554
3L_22825389_C_T	24	T	C	0.013	0.208	0.046	6.91712e-06	FBgn0027339	jim	intron_variant	IMPACT=MODIFIER
3L_22826034_A_T	19	T	A	0.013	0.24	0.046	2.13489e-07	FBgn0027339	jim	intron_variant	IMPACT=MODIFIER
3L_22865248_G_T	16	T	G	0.011	0.242	0.051	2.32343e-06	FBgn0053170	CG33170	upstream_gene_variant	IMPACT=MODIFIER;DISTANCE=238
3L_22865248_G_T	16	T	G	0.011	0.242	0.051	2.32343e-06	FBgn0053169	CG33169	downstream_gene_variant	IMPACT=MODIFIER;DISTANCE=752
3L_22865248_G_T	16	T	G	0.011	0.242	0.051	2.32343e-06	FBgn0053170	CG33170	intron_variant	IMPACT=MODIFIER
3L_22865248_G_T	16	T	G	0.011	0.242	0.051	2.32343e-06	FBgn0053169	CG33169	downstream_gene_variant	IMPACT=MODIFIER;DISTANCE=989
3L_4186285_C_G	9	G	C	0.018	0.181	0.039	4.72927e-06	FBgn0040696	CG18675	intron_variant	IMPACT=MODIFIER
3L_4186285_C_G	9	G	C	0.018	0.181	0.039	4.72927e-06	FBgn0028664	VhaM9.7-c	3_prime_UTR_variant	IMPACT=MODIFIER
3L_4186285_C_G	9	G	C	0.018	0.181	0.039	4.72927e-06	FBgn0035505	Teh2	intron_variant	IMPACT=MODIFIER
3L_6886471_G_A	17	A	G	0.011	0.239	0.049	1.42572e-06	-	-	intergenic_variant	IMPACT=MODIFIER
3L_6886559_TTA_T	19	T	TTA	0.011	0.236	0.05	2.22615e-06	-	-	intergenic_variant	IMPACT=MODIFIER
3L_7166916_G_T	2	T	G	0.011	0.227	0.05	5.32268e-06	FBgn0265296	Dscam2	synonymous_variant	IMPACT=LOW
3R_13934660_G_A	36	A	G	0.024	0.155	0.034	4.20934e-06	-	-	intergenic_variant	IMPACT=MODIFIER
3R_13934689_A_T	33	T	A	0.024	0.155	0.034	4.0739e-06	-	-	intergenic_variant	IMPACT=MODIFIER
3R_14619579_T_A	20	A	T	0.014	0.196	0.043	7.06788e-06	FBgn0003169	put	downstream_gene_variant	IMPACT=MODIFIER;DISTANCE=751
3R_14619579_T_A	20	A	T	0.014	0.196	0.043	7.06788e-06	FBgn0003169	put	3_prime_UTR_variant	IMPACT=MODIFIER
3R_14619579_T_A	20	A	T	0.014	0.196	0.043	7.06788e-06	FBgn0038246	CG14853	downstream_gene_variant	IMPACT=MODIFIER;DISTANCE=592
3R_18944752_A_C	10	C	A	0.016	0.189	0.04	3.26161e-06	FBgn0261262	CG42613	intron_variant	IMPACT=MODIFIER
3R_19082953_C_A	30	A	C	0.03	0.137	0.031	8.42495e-06	FBgn0004876	cdi	intron_variant	IMPACT=MODIFIER
3R_19108783_A_T	3	T	A	0.016	0.203	0.04	4.66101e-07	FBgn0038679	CG6040	intron_variant	IMPACT=MODIFIER
3R_19162588_T_C	13	C	T	0.022	0.162	0.035	3.59077e-06	FBgn0259705	CG42359	upstream_gene_variant	IMPACT=MODIFIER;DISTANCE=288
3R_19162588_T_C	13	C	T	0.022	0.162	0.035	3.59077e-06	FBgn0259704	Nsun5	upstream_gene_variant	IMPACT=MODIFIER;DISTANCE=288
3R_19165933_T_C	9	C	T	0.025	0.155	0.033	3.17751e-06	FBgn0010768	sqz	intron_variant	IMPACT=MODIFIER
3R_19166252_C_A	12	A	C	0.025	0.154	0.033	3.24258e-06	FBgn0010768	sqz	intron_variant	IMPACT=MODIFIER
3R_19166253_GTCCTTTTATTTTC_G	9	G	GTCCTTTTATTTTC	0.025	0.155	0.033	3.17751e-06	FBgn0010768	sqz	intron_variant	IMPACT=MODIFIER
3R_19166268_GCATTACATGGCC_G	10	G	GCATTACATGGCC	0.024	0.162	0.033	1.44297e-06	FBgn0010768	sqz	intron_variant	IMPACT=MODIFIER
3R_19224218_AGCCTGC_A	25	A	AGCCTGC	0.034	0.139	0.029	2.15279e-06	FBgn0267975	vib	intron_variant	IMPACT=MODIFIER
3R_19224225_AGCAACCTGTGATG_A	26	A	AGCAACCTGTGATG	0.033	0.143	0.03	1.3897e-06	FBgn0267975	vib	intron_variant	IMPACT=MODIFIER
3R_19695799_C_A	54	A	C	0.011	0.228	0.049	4.28018e-06	FBgn0051216	Naam	intron_variant	IMPACT=MODIFIER
3R_19938991_T_A	61	A	T	0.079	0.087	0.02	9.91212e-06	FBgn0038755	Hs6st	intron_variant	IMPACT=MODIFIER
3R_20243469_A_T	9	T	A	0.014	0.267	0.044	2.51242e-09	FBgn0083975	Nlg4	intron_variant	IMPACT=MODIFIER
3R_21873336_A_G	6	G	A	0.011	0.227	0.049	5.08316e-06	FBgn0064912	CG31178	upstream_gene_variant	IMPACT=MODIFIER;DISTANCE=403
3R_21873336_A_G	6	G	A	0.011	0.227	0.049	5.08316e-06	FBgn0051431	CG31431	missense_variant	IMPACT=MODERATE
3R_21886483_C_CCAGT	9	CCAGT	C	0.012	0.215	0.046	3.8157e-06	FBgn0038916	dnd	intron_variant	IMPACT=MODIFIER
3R_21886483_C_CCAGT	9	CCAGT	C	0.012	0.215	0.046	3.8157e-06	FBgn0038915	CG17819	upstream_gene_variant	IMPACT=MODIFIER;DISTANCE=933
3R_21886483_C_CCAGT	9	CCAGT	C	0.012	0.215	0.046	3.8157e-06	FBgn0038917	CG6678	upstream_gene_variant	IMPACT=MODIFIER;DISTANCE=545
3R_21886485_CCTGAT_C	9	C	CCTGAT	0.012	0.215	0.046	3.8157e-06	FBgn0038916	dnd	intron_variant	IMPACT=MODIFIER
3R_21886485_CCTGAT_C	9	C	CCTGAT	0.012	0.215	0.046	3.8157e-06	FBgn0038915	CG17819	upstream_gene_variant	IMPACT=MODIFIER;DISTANCE=936
3R_21886485_CCTGAT_C	9	C	CCTGAT	0.012	0.215	0.046	3.8157e-06	FBgn0038917	CG6678	upstream_gene_variant	IMPACT=MODIFIER;DISTANCE=539
3R_22635767_TG_T	42	T	TG	0.036	0.144	0.028	3.83444e-07	FBgn0020278	loco	5_prime_UTR_variant	IMPACT=MODIFIER
3R_22635767_TG_T	42	T	TG	0.036	0.144	0.028	3.83444e-07	FBgn0020278	loco	intron_variant	IMPACT=MODIFIER
3R_22636591_T_TG	45	TG	T	0.036	0.133	0.028	2.55653e-06	FBgn0020278	loco	upstream_gene_variant	IMPACT=MODIFIER;DISTANCE=135
3R_22636591_T_TG	45	TG	T	0.036	0.133	0.028	2.55653e-06	FBgn0020278	loco	intron_variant	IMPACT=MODIFIER
3R_22636605_C_A	43	A	C	0.038	0.125	0.028	6.97165e-06	FBgn0020278	loco	upstream_gene_variant	IMPACT=MODIFIER;DISTANCE=149
3R_22636605_C_A	43	A	C	0.038	0.125	0.028	6.97165e-06	FBgn0020278	loco	intron_variant	IMPACT=MODIFIER
3R_22636671_T_TTA	32	TTA	T	0.034	0.133	0.029	5.13916e-06	FBgn0020278	loco	intron_variant	IMPACT=MODIFIER
3R_22636671_T_TTA	32	TTA	T	0.034	0.133	0.029	5.13916e-06	FBgn0020278	loco	upstream_gene_variant	IMPACT=MODIFIER;DISTANCE=215
3R_22877655_G_A	7	A	G	0.016	0.195	0.041	2.27929e-06	-	-	intergenic_variant	IMPACT=MODIFIER
3R_22936591_G_T	12	T	G	0.012	0.213	0.046	5.21674e-06	FBgn0017590	klg	intron_variant	IMPACT=MODIFIER
3R_24636204_T_A	45	A	T	0.068	0.1	0.021	2.03954e-06	FBgn0039214	puf	3_prime_UTR_variant	IMPACT=MODIFIER
3R_26170846_T_G	21	G	T	0.012	0.231	0.047	1.08995e-06	FBgn0051323	CG31323	upstream_gene_variant	IMPACT=MODIFIER;DISTANCE=541
3R_26170846_T_G	21	G	T	0.012	0.231	0.047	1.08995e-06	FBgn0051323	CG31323	upstream_gene_variant	IMPACT=MODIFIER;DISTANCE=1
3R_26174125_G_A	9	A	G	0.013	0.206	0.046	6.40271e-06	FBgn0051323	CG31323	intron_variant	IMPACT=MODIFIER
3R_26215494_C_T	39	T	C	0.046	0.117	0.025	3.00054e-06	FBgn0265379	lncRNA:CR44320	intron_variant,non_coding_transcript_variant	IMPACT=MODIFIER
3R_27989569_G_A	13	A	G	0.011	0.235	0.052	6.21494e-06	FBgn0039568	CG4815	downstream_gene_variant	IMPACT=MODIFIER;DISTANCE=130
3R_27990256_A_G	13	G	A	0.011	0.234	0.052	6.45233e-06	FBgn0039568	CG4815	missense_variant	IMPACT=MODERATE
3R_28008681_C_A	22	A	C	0.021	0.169	0.035	1.9338e-06	-	-	intergenic_variant	IMPACT=MODIFIER
3R_28865231_A_G	36	G	A	0.037	0.133	0.028	2.05281e-06	FBgn0264324	spg	synonymous_variant	IMPACT=LOW
3R_28929125_C_A	18	A	C	0.02	0.171	0.037	5.06266e-06	FBgn0039617	DIP-gamma	intron_variant	IMPACT=MODIFIER
3R_30226763_G_T	11	T	G	0.029	0.14	0.031	7.36134e-06	-	-	intergenic_variant	IMPACT=MODIFIER
3R_31381801_C_T	15	T	C	0.021	0.163	0.037	9.80116e-06	FBgn0039844	CG1607	upstream_gene_variant	IMPACT=MODIFIER;DISTANCE=308
3R_31384089_GCGAGCCTCTCGAACGAACATCGAA_G	17	G	GCGAGCCTCTCGAACGAACATCGAA	0.025	0.162	0.034	1.9698e-06	FBgn0039844	CG1607	intron_variant	IMPACT=MODIFIER
3R_31384089_GCGAGCCTCTCGAACGAACATCGAA_G	17	G	GCGAGCCTCTCGAACGAACATCGAA	0.025	0.162	0.034	1.9698e-06	FBgn0039844	CG1607	upstream_gene_variant	IMPACT=MODIFIER;DISTANCE=286
3R_6902912_T_C	47	T	C	0.028	0.153	0.032	1.58468e-06	FBgn0260642	Antp	intron_variant	IMPACT=MODIFIER
3R_6902912_T_C	47	T	C	0.028	0.153	0.032	1.58468e-06	FBgn0287588	CG46458	intron_variant	IMPACT=MODIFIER
3R_6902912_T_C	47	T	C	0.028	0.153	0.032	1.58468e-06	FBgn0262897	lncRNA:CR43252	downstream_gene_variant	IMPACT=MODIFIER;DISTANCE=530
3R_9541114_G_C	50	C	G	0.021	0.165	0.037	7.49428e-06	FBgn0037705	mura	missense_variant	IMPACT=MODERATE
3R_9541119_C_T	49	T	C	0.021	0.165	0.037	7.39129e-06	FBgn0037705	mura	synonymous_variant	IMPACT=LOW
4_1266501_A_G	7	G	A	0.208	0.063	0.014	8.702e-06	FBgn0053653	Cadps	intron_variant	IMPACT=MODIFIER
X_10841642_CATACAAA_C	6	C	CATACAAA	0.012	0.242	0.05	1.13924e-06	FBgn0003321	sbr	intron_variant	IMPACT=MODIFIER
X_10841642_CATACAAA_C	6	C	CATACAAA	0.012	0.242	0.05	1.13924e-06	FBgn0030237	CG15209	upstream_gene_variant	IMPACT=MODIFIER;DISTANCE=556
X_11308623_G_A	7	A	G	0.138	0.066	0.015	9.11152e-06	FBgn0083979	Ir10a	missense_variant	IMPACT=MODERATE
X_18928150_A_T	0	T	A	0.011	0.247	0.051	1.77182e-06	-	-	intergenic_variant	IMPACT=MODIFIER
X_6203615_T_C	2	C	T	0.047	0.122	0.024	5.15142e-07	-	-	intergenic_variant	IMPACT=MODIFIER
X_6203655_G_GAAC	3	GAAC	G	0.046	0.12	0.025	1.02217e-06	-	-	intergenic_variant	IMPACT=MODIFIER
X_6203666_T_C	2	C	T	0.046	0.126	0.024	2.24566e-07	-	-	intergenic_variant	IMPACT=MODIFIER
X_6203678_TTG_T	5	T	TTG	0.044	0.137	0.025	4.1241e-08	-	-	intergenic_variant	IMPACT=MODIFIER
X_6203717_T_C	3	C	T	0.052	0.11	0.023	1.94843e-06	-	-	intergenic_variant	IMPACT=MODIFIER
X_6203739_C_T	4	T	C	0.052	0.11	0.023	1.9472e-06	-	-	intergenic_variant	IMPACT=MODIFIER
X_6203749_GA_G	2	G	GA	0.057	0.109	0.022	9.19676e-07	-	-	intergenic_variant	IMPACT=MODIFIER
X_6203882_A_C	5	C	A	0.065	0.098	0.021	3.28205e-06	-	-	intergenic_variant	IMPACT=MODIFIER
X_7393659_A_G	1	G	A	0.018	0.192	0.039	7.77028e-07	FBgn0265457	lncRNA:CR44357	intron_variant,non_coding_transcript_variant	IMPACT=MODIFIER
X_7393659_A_G	1	G	A	0.018	0.192	0.039	7.77028e-07	FBgn0029941	CG1677	intron_variant	IMPACT=MODIFIER

### Sheet: B. Genes and variants
Variant ID		FlyBase ID	Gene Symbol
2L_10063501_C_A		FBgn0260642	Antp
2L_10249048_A_C		FBgn0287616	asRNA:CR46485
2L_1137534_G_A		FBgn0260945	Atg1
2L_1267357_C_T		FBgn0261647	Axud1
2L_13403412_GC_G		FBgn0000229	bsk
2L_1424416_C_G		FBgn0053653	Cadps
2L_1424417_A_T		FBgn0004876	cdi
2L_1425095_A_T		FBgn0035010	CG13579
2L_1430007_G_A		FBgn0038246	CG14853
2L_14517198_A_T		FBgn0034402	CG15084
2L_15630007_G_C		FBgn0034400	CG15099
2L_16417587_C_T		FBgn0030237	CG15209
2L_1733063_A_G		FBgn0031602	CG15431
2L_2070668_G_C		FBgn0039844	CG1607
2L_2348571_A_G		FBgn0029941	CG1677
2L_2348572_C_T		FBgn0264494	CG17646
2L_2348604_A_T		FBgn0031361	CG17652
2L_2350233_C_A		FBgn0038915	CG17819
2L_2350377_A_AG		FBgn0034403	CG18190
2L_2350525_G_C		FBgn0028518	CG18480
2L_2350527_GGTGT_G		FBgn0040696	CG18675
2L_2350532_CATA_C		FBgn0031472	CG2983
2L_2350536_A_C		FBgn0031473	CG3104
2L_2351579_G_C		FBgn0064912	CG31178
2L_2351635_G_A		FBgn0051323	CG31323
2L_2352085_C_A		FBgn0051431	CG31431
2L_2352356_A_AG		FBgn0053169	CG33169
2L_2352372_A_T		FBgn0053170	CG33170
2L_2352821_A_T		FBgn0032120	CG33298
2L_2353491_T_A		FBgn0083960	CG34124
2L_2353495_C_T		FBgn0085399	CG34370
2L_2353512_T_A		FBgn0259705	CG42359
2L_2353517_C_G		FBgn0261262	CG42613
2L_2354331_G_A		FBgn0262528	CG43082
2L_2355114_G_A		FBgn0263320	CG43401
2L_2356131_G_C		FBgn0265002	CG44153
2L_2356624_C_T		FBgn0031306	CG4577
2L_2356942_TTA_T		FBgn0287588	CG46458
2L_2357021_A_C		FBgn0039568	CG4815
2L_2357033_C_T		FBgn0028523	CG5888
2L_2357060_T_C		FBgn0038679	CG6040
2L_2357628_C_A		FBgn0038917	CG6678
2L_2359990_T_C		FBgn0032521	CG7110
2L_2360601_C_T		FBgn0031940	CG7214
2L_2361096_C_A		FBgn0028945	CG7631
2L_2361129_T_C		FBgn0037063	CG9391
2L_2361157_T_A		FBgn0031413	CG9967
2L_2361456_A_T		FBgn0259236	comm3
2L_2363213_A_G		FBgn0039617	DIP-gamma
2L_2366533_A_T		FBgn0038916	dnd
2L_2368537_C_T		FBgn0053516	dpr3
2L_2599131_G_C		FBgn0015872	Drip
2L_2848691_G_A		FBgn0284247	ds
2L_2848744_C_T		FBgn0265296	Dscam2
2L_2848749_C_T		FBgn0026438	Eaat2
2L_2884215_TGATAAGTTTA_T		FBgn0004592	Eig71Ee
2L_2888265_T_C		FBgn0004593	Eig71Ef
2L_2899006_T_A		FBgn0004594	Eig71Eg
2L_4153717_A_T		FBgn0014849	Eig71Ei
2L_4154014_T_C		FBgn0014850	Eig71Ej
2L_4418631_T_C		FBgn0014851	Eig71Ek
2L_495711_AAAGTG_A		FBgn0004865	Eip78C
2L_4960401_G_T		FBgn0031414	eys
2L_558665_G_C		FBgn0261722	fwe
2L_601151_T_A		FBgn0046113	GluRIIC
2L_601155_C_T		FBgn0038755	Hs6st
2L_601165_C_T		FBgn0083979	Ir10a
2L_6900479_G_A		FBgn0010053	Jheh1
2L_697327_G_A		FBgn0034405	Jheh2
2L_697332_A_T		FBgn0027339	jim
2L_697340_C_CGGGT		FBgn0017590	klg
2L_742076_G_T		FBgn0041111	lilli
2L_742333_G_A		FBgn0033855	link
2L_744088_C_G		FBgn0262897	lncRNA:CR43252
2L_7743980_A_G		FBgn0262951	lncRNA:CR43270
2L_8887192_C_A		FBgn0265379	lncRNA:CR44320
2L_917399_C_T		FBgn0265457	lncRNA:CR44357
2L_926232_A_G		FBgn0265588	lncRNA:CR44415
2L_949018_C_A		FBgn0266025	lncRNA:CR44790
2L_9508056_T_G		FBgn0020278	loco
2R_11426145_T_G		FBgn0005536	Mbs
2R_11450636_A_T		FBgn0034401	MetRS
2R_13555022_TG_T		FBgn0034727	mRpS29
2R_13817620_C_T		FBgn0037705	mura
2R_13817992_G_A		FBgn0051216	Naam
2R_13889801_G_A		FBgn0031866	Nlg2
2R_13889966_T_G		FBgn0083975	Nlg4
2R_13916188_C_T		FBgn0259704	Nsun5
2R_16823555_A_T		FBgn0024947	NTPase
2R_18199704_C_G		FBgn0034452	Oseg6
2R_18379864_T_A		FBgn0266377	Pde8
2R_18840355_A_C		FBgn0039214	puf
2R_18850199_T_C		FBgn0003169	put
2R_18853683_A_C		FBgn0022985	qkr58E-2
2R_18855092_A_T		FBgn0260499	qvr
2R_19492114_C_T		FBgn0014010	Rab5
2R_20424305_C_T		FBgn0260933	rempA
2R_22007294_G_A		FBgn0026378	Rep
2R_22007298_A_G		FBgn0041097	robo3
2R_22419172_G_A		FBgn0014877	Roe1
2R_23231169_G_A		FBgn0003321	sbr
2R_23409673_C_G		FBgn0013733	shot
2R_23410429_G_GCCA		FBgn0086604	side-VIII
2R_23662698_A_G		FBgn0086037	snoRNA:Me28S-A2958
2R_23666575_A_G		FBgn0264324	spg
2R_23667696_A_T		FBgn0032178	Spn31A
2R_23671320_T_A		FBgn0052451	SPoCk
2R_24458705_G_C		FBgn0010768	sqz
3L_12801502_G_C		FBgn0261041	stj
3L_15627905_G_A		FBgn0035505	Teh2
3L_15656897_C_T		FBgn0028481	Tmtc2
3L_15657042_A_T		FBgn0011862	tRNA:Gly-GCC-1-4
3L_15661106_ATAGTCC_A		FBgn0051963	tRNA:Trp-CCA-2-1
3L_15814959_T_A		FBgn0031263	Tspo
3L_16064820_C_T		FBgn0003963	ush
3L_18370521_T_TA		FBgn0028664	VhaM9.7-c
3L_18412285_A_T		FBgn0267975	vib
3L_21267292_G_C
3L_22667731_T_C
3L_22755701_C_G
3L_22780904_C_A
3L_22793689_A_T
3L_22800626_A_G
3L_22825389_C_T
3L_22826034_A_T
3L_22865248_G_T
3L_4186285_C_G
3L_6886471_G_A
3L_6886559_TTA_T
3L_7166916_G_T
3R_13934660_G_A
3R_13934689_A_T
3R_14619579_T_A
3R_18944752_A_C
3R_19082953_C_A
3R_19108783_A_T
3R_19162588_T_C
3R_19165933_T_C
3R_19166252_C_A
3R_19166253_GTCCTTTTATTTTC_G
3R_19166268_GCATTACATGGCC_G
3R_19224218_AGCCTGC_A
3R_19224225_AGCAACCTGTGATG_A
3R_19695799_C_A
3R_19938991_T_A
3R_20243469_A_T
3R_21873336_A_G
3R_21886483_C_CCAGT
3R_21886485_CCTGAT_C
3R_22635767_TG_T
3R_22636591_T_TG
3R_22636605_C_A
3R_22636671_T_TTA
3R_22877655_G_A
3R_22936591_G_T
3R_24636204_T_A
3R_26170846_T_G
3R_26174125_G_A
3R_26215494_C_T
3R_27989569_G_A
3R_27990256_A_G
3R_28008681_C_A
3R_28865231_A_G
3R_28929125_C_A
3R_30226763_G_T
3R_31381801_C_T
3R_31384089_GCGAGCCTCTCGAACGAACATCGAA_G
3R_6902912_T_C
3R_9541114_G_C
3R_9541119_C_T
4_1266501_A_G
X_10841642_CATACAAA_C
X_11308623_G_A
X_18928150_A_T
X_6203615_T_C
X_6203655_G_GAAC
X_6203666_T_C
X_6203678_TTG_T
X_6203717_T_C
X_6203739_C_T
X_6203749_GA_G
X_6203882_A_C
X_7393659_A_G

### Sheet: C. GO Enrichment
GO Category	GO Term	Number Genes in Genome	Number Genes in Gene List	Expected Number	Fold Enrichment	P-Value	FDR
Biological Process	neuron projection development (GO:0031175)	429	14	3.32	4.22	5.45e-06	0.00563
	cell morphogenesis (GO:0000902)	490	15	3.79	3.95	5.33e-06	0.00642
	cell projection morphogenesis (GO:0048858)	405	14	3.14	4.47	2.8e-06	0.00676
	synaptic vesicle endocytosis (GO:0048488)	33	5	0.26	19.57	5.06e-06	0.00732
	generation of neurons (GO:0048699)	809	19	6.26	3.03	1.26e-05	0.00832
	synaptic vesicle recycling (GO:0036465)	39	5	0.3	16.56	1.18e-05	0.00855
	presynaptic endocytosis (GO:0140238)	33	5	0.26	19.57	5.06e-06	0.00915
	plasma membrane bounded cell projection morphogenesis (GO:0120039)	402	14	3.11	4.5	2.57e-06	0.0093
	cell morphogenesis involved in neuron differentiation (GO:0048667)	397	13	3.07	4.23	1.17e-05	0.0094
	cell projection organization (GO:0030030)	676	17	5.23	3.25	1.61e-05	0.00971
	plasma membrane bounded cell projection organization (GO:0120036)	659	17	5.1	3.33	1.16e-05	0.0105
	axonogenesis (GO:0007409)	304	11	2.35	4.67	2.31e-05	0.0129
	neurogenesis (GO:0022008)	859	19	6.65	2.86	2.92e-05	0.0151
	axon development (GO:0061564)	318	11	2.46	4.47	3.49e-05	0.0168
	neuron projection morphogenesis (GO:0048812)	400	14	3.1	4.52	2.42e-06	0.0175
	neuron development (GO:0048666)	589	15	4.56	3.29	4.64e-05	0.021
	nervous system development (GO:0007399)	1060	21	8.21	2.56	5.32e-05	0.0227
	neuron differentiation (GO:0030182)	748	17	5.79	2.94	5.8e-05	0.0233
	system development (GO:0048731)	1424	25	11.02	2.27	7.6e-05	0.0289
	vesicle-mediated transport in synapse (GO:0099003)	98	6	0.76	7.91	0.000111	0.0381
	synaptic vesicle cycle (GO:0099504)	98	6	0.76	7.91	0.000111	0.04
Cellular Component	membrane (GO:0016020)	3795	49	29.38	1.67	4.72e-05	0.0315
	plasma membrane (GO:0005886)	1890	31	14.63	2.12	2.89e-05	0.0386
PANTHER Protein Class	cell adhesion molecule (PC00069)	109	6	0.84	7.11	0.000199	0.0375
