## Supplementary material for "The *Drosophila melanogaster* Genetic Reference Panel, Version 3 (DGRP3)": Table S14

### Sheet: A. GWA Analyses
Trait	Sex	Variant ID	Number Missing Lines	Minor Allele	Major Allele	Minor Allele Frequency	Additive Effect (β)	β Standard Error	Wald Test P-Value	FlyBase ID	Gene Symbol	Site Class	Impact and Distance From Neighboring Genes
SB Sum	Sex Difference	2L_19690663_A_T	28	T	A	0.028	-0.367	0.081	6.33257e-06	FBgn0000464	Lar	intron_variant	IMPACT=MODIFIER
SB Sum	Sex Difference	2L_19690663_A_T	28	T	A	0.028	-0.367	0.081	6.33257e-06	FBgn0267964	CG46244	intron_variant	IMPACT=MODIFIER
SB Sum	Sex Difference	2L_20322284_G_A	9	A	G	0.012	-0.546	0.122	9.09415e-06	FBgn0003475	spir	intron_variant	IMPACT=MODIFIER
SB Sum	Sex Average	2L_3905551_C_A	50	A	C	0.03	0.939	0.209	8.18712e-06	FBgn0051774	fred	3_prime_UTR_variant	IMPACT=MODIFIER
SB Sum	Males	2L_3906793_G_T	50	T	G	0.029	0.946	0.21	7.28735e-06	FBgn0051774	fred	intron_variant	IMPACT=MODIFIER
SB Sum	Sex Average	2L_3906793_G_T	50	T	G	0.029	0.957	0.212	7.05201e-06	FBgn0051774	fred	intron_variant	IMPACT=MODIFIER
SB Sum	Males	2L_3907101_C_T	50	T	C	0.029	0.946	0.21	7.3083e-06	FBgn0051774	fred	intron_variant	IMPACT=MODIFIER
SB Sum	Sex Average	2L_3907101_C_T	50	T	C	0.029	0.957	0.212	7.04736e-06	FBgn0051774	fred	intron_variant	IMPACT=MODIFIER
SB Sum	Males	2L_3907310_G_A	48	A	G	0.029	0.944	0.21	7.74916e-06	FBgn0051774	fred	intron_variant	IMPACT=MODIFIER
SB Sum	Sex Average	2L_3907310_G_A	48	A	G	0.029	0.955	0.212	7.35048e-06	FBgn0051774	fred	intron_variant	IMPACT=MODIFIER
SB Sum	Males	2L_3910793_T_G	55	G	T	0.029	0.95	0.21	6.70648e-06	FBgn0051774	fred	intron_variant	IMPACT=MODIFIER
SB Sum	Sex Average	2L_3910793_T_G	55	G	T	0.029	0.962	0.212	6.38074e-06	FBgn0051774	fred	intron_variant	IMPACT=MODIFIER
SB Sum	Males	2L_3911970_G_T	48	T	G	0.029	0.944	0.21	7.74916e-06	FBgn0051773	Fpgs2	synonymous_variant	IMPACT=LOW
SB Sum	Males	2L_3911970_G_T	48	T	G	0.029	0.944	0.21	7.74916e-06	FBgn0051774	fred	intron_variant	IMPACT=MODIFIER
SB Sum	Sex Average	2L_3911970_G_T	48	T	G	0.029	0.955	0.212	7.35048e-06	FBgn0051773	Fpgs2	synonymous_variant	IMPACT=LOW
SB Sum	Sex Average	2L_3911970_G_T	48	T	G	0.029	0.955	0.212	7.35048e-06	FBgn0051774	fred	intron_variant	IMPACT=MODIFIER
SB Sum	Females	2L_3920667_T_C	49	C	T	0.037	0.871	0.195	8.6568e-06	FBgn0051774	fred	intron_variant	IMPACT=MODIFIER
SB Sum	Males	2L_3920667_T_C	49	C	T	0.037	0.842	0.184	5.4793e-06	FBgn0051774	fred	intron_variant	IMPACT=MODIFIER
SB Sum	Sex Average	2L_3920667_T_C	49	C	T	0.037	0.858	0.186	4.43736e-06	FBgn0051774	fred	intron_variant	IMPACT=MODIFIER
SB Sum	Females	2L_3921205_A_T	46	T	A	0.031	1.031	0.215	1.91155e-06	FBgn0051774	fred	intron_variant	IMPACT=MODIFIER
SB Sum	Males	2L_3921205_A_T	46	T	A	0.031	0.998	0.204	1.10258e-06	FBgn0051774	fred	intron_variant	IMPACT=MODIFIER
SB Sum	Sex Average	2L_3921205_A_T	46	T	A	0.031	1.017	0.206	8.80794e-07	FBgn0051774	fred	intron_variant	IMPACT=MODIFIER
SB Sum	Females	2L_3922426_C_T	48	T	C	0.032	0.994	0.212	3.03522e-06	FBgn0051774	fred	intron_variant	IMPACT=MODIFIER
SB Sum	Males	2L_3922426_C_T	48	T	C	0.032	0.967	0.2	1.56972e-06	FBgn0051774	fred	intron_variant	IMPACT=MODIFIER
SB Sum	Sex Average	2L_3922426_C_T	48	T	C	0.032	0.983	0.202	1.35117e-06	FBgn0051774	fred	intron_variant	IMPACT=MODIFIER
SB Sum	Females	2L_3930018_C_A	47	A	C	0.031	1.031	0.215	1.92217e-06	FBgn0051774	fred	missense_variant	IMPACT=MODERATE
SB Sum	Males	2L_3930018_C_A	47	A	C	0.031	1	0.204	1.04233e-06	FBgn0051774	fred	missense_variant	IMPACT=MODERATE
SB Sum	Sex Average	2L_3930018_C_A	47	A	C	0.031	1.018	0.206	8.59177e-07	FBgn0051774	fred	missense_variant	IMPACT=MODERATE
SB Sum	Females	2L_3930250_G_A	46	A	G	0.031	1.029	0.215	1.99093e-06	FBgn0051774	fred	intron_variant	IMPACT=MODIFIER
SB Sum	Males	2L_3930250_G_A	46	A	G	0.031	0.998	0.204	1.11255e-06	FBgn0051774	fred	intron_variant	IMPACT=MODIFIER
SB Sum	Sex Average	2L_3930250_G_A	46	A	G	0.031	1.016	0.206	9.04496e-07	FBgn0051774	fred	intron_variant	IMPACT=MODIFIER
SB Sum	Males	2L_3932405_G_C	45	C	G	0.03	0.92	0.207	9.33675e-06	FBgn0051774	fred	intron_variant	IMPACT=MODIFIER
SB Sum	Males	2L_3936759_C_T	42	T	C	0.029	0.978	0.209	3.36567e-06	FBgn0051774	fred	intron_variant	IMPACT=MODIFIER
SB Sum	Sex Average	2L_3936759_C_T	42	T	C	0.029	0.98	0.211	3.94718e-06	FBgn0051774	fred	intron_variant	IMPACT=MODIFIER
SB Sum	Males	2L_3936839_C_G	42	G	C	0.029	0.978	0.209	3.36567e-06	FBgn0051774	fred	intron_variant	IMPACT=MODIFIER
SB Sum	Sex Average	2L_3936839_C_G	42	G	C	0.029	0.98	0.211	3.94718e-06	FBgn0051774	fred	intron_variant	IMPACT=MODIFIER
SB Sum	Females	2L_3940358_G_C	44	C	G	0.03	1.015	0.218	3.61225e-06	FBgn0051774	fred	intron_variant	IMPACT=MODIFIER
SB Sum	Males	2L_3940358_G_C	44	C	G	0.03	1.006	0.206	1.22078e-06	FBgn0051774	fred	intron_variant	IMPACT=MODIFIER
SB Sum	Sex Average	2L_3940358_G_C	44	C	G	0.03	1.011	0.208	1.37235e-06	FBgn0051774	fred	intron_variant	IMPACT=MODIFIER
SB Sum	Females	2L_3940502_T_C	39	C	T	0.033	1.156	0.203	1.63262e-08	FBgn0051774	fred	intron_variant	IMPACT=MODIFIER
SB Sum	Males	2L_3940502_T_C	39	C	T	0.033	1.096	0.192	1.4976e-08	FBgn0051774	fred	intron_variant	IMPACT=MODIFIER
SB Sum	Sex Average	2L_3940502_T_C	39	C	T	0.033	1.126	0.194	8.35979e-09	FBgn0051774	fred	intron_variant	IMPACT=MODIFIER
SB Sum	Females	2L_3940799_A_G	43	G	A	0.03	1.014	0.218	3.73322e-06	FBgn0051774	fred	intron_variant	IMPACT=MODIFIER
SB Sum	Males	2L_3940799_A_G	43	G	A	0.03	1.004	0.206	1.27596e-06	FBgn0051774	fred	intron_variant	IMPACT=MODIFIER
SB Sum	Sex Average	2L_3940799_A_G	43	G	A	0.03	1.009	0.208	1.42885e-06	FBgn0051774	fred	intron_variant	IMPACT=MODIFIER
SB Sum	Females	2L_3941273_A_G	41	G	A	0.03	1.013	0.218	3.77672e-06	FBgn0051774	fred	intron_variant	IMPACT=MODIFIER
SB Sum	Males	2L_3941273_A_G	41	G	A	0.03	1.004	0.206	1.27501e-06	FBgn0051774	fred	intron_variant	IMPACT=MODIFIER
SB Sum	Sex Average	2L_3941273_A_G	41	G	A	0.03	1.009	0.208	1.43651e-06	FBgn0051774	fred	intron_variant	IMPACT=MODIFIER
SB Sum	Females	2L_3942242_G_A	41	A	G	0.03	1.012	0.218	3.87762e-06	FBgn0051774	fred	intron_variant	IMPACT=MODIFIER
SB Sum	Males	2L_3942242_G_A	41	A	G	0.03	1.001	0.206	1.35641e-06	FBgn0051774	fred	intron_variant	IMPACT=MODIFIER
SB Sum	Sex Average	2L_3942242_G_A	41	A	G	0.03	1.007	0.208	1.50236e-06	FBgn0051774	fred	intron_variant	IMPACT=MODIFIER
SB Sum	Females	2L_3943498_C_T	46	T	C	0.031	1.01	0.215	2.9765e-06	FBgn0051774	fred	intron_variant	IMPACT=MODIFIER
SB Sum	Males	2L_3943498_C_T	46	T	C	0.031	0.978	0.203	1.73733e-06	FBgn0051774	fred	intron_variant	IMPACT=MODIFIER
SB Sum	Sex Average	2L_3943498_C_T	46	T	C	0.031	0.994	0.205	1.49082e-06	FBgn0051774	fred	intron_variant	IMPACT=MODIFIER
SB Sum	Females	2L_3944834_A_G	47	G	A	0.028	1.028	0.223	4.52229e-06	FBgn0051774	fred	intron_variant	IMPACT=MODIFIER
SB Sum	Males	2L_3944834_A_G	47	G	A	0.028	1.002	0.211	2.25655e-06	FBgn0051774	fred	intron_variant	IMPACT=MODIFIER
SB Sum	Sex Average	2L_3944834_A_G	47	G	A	0.028	1.013	0.213	2.19512e-06	FBgn0051774	fred	intron_variant	IMPACT=MODIFIER
SB Sum	Females	2L_3949114_A_T	43	T	A	0.03	1.012	0.218	3.857e-06	FBgn0051774	fred	intron_variant	IMPACT=MODIFIER
SB Sum	Males	2L_3949114_A_T	43	T	A	0.03	0.977	0.206	2.4043e-06	FBgn0051774	fred	intron_variant	IMPACT=MODIFIER
SB Sum	Sex Average	2L_3949114_A_T	43	T	A	0.03	0.995	0.208	1.9942e-06	FBgn0051774	fred	intron_variant	IMPACT=MODIFIER
SB Sum	Females	2L_3952413_T_C	37	C	T	0.029	1.02	0.221	4.42165e-06	FBgn0051774	fred	intron_variant	IMPACT=MODIFIER
SB Sum	Males	2L_3952413_T_C	37	C	T	0.029	0.964	0.209	4.53727e-06	FBgn0051774	fred	intron_variant	IMPACT=MODIFIER
SB Sum	Sex Average	2L_3952413_T_C	37	C	T	0.029	0.993	0.211	2.92024e-06	FBgn0051774	fred	intron_variant	IMPACT=MODIFIER
SB Sum	Females	2L_3953216_C_T	37	T	C	0.03	1.01	0.218	3.98338e-06	FBgn0051774	fred	intron_variant	IMPACT=MODIFIER
SB Sum	Males	2L_3953216_C_T	37	T	C	0.03	0.974	0.206	2.60679e-06	FBgn0051774	fred	intron_variant	IMPACT=MODIFIER
SB Sum	Sex Average	2L_3953216_C_T	37	T	C	0.03	0.992	0.208	2.10884e-06	FBgn0051774	fred	intron_variant	IMPACT=MODIFIER
SB Sum	Females	2L_3953915_C_A	37	A	C	0.03	1.01	0.218	4.02338e-06	FBgn0051774	fred	intron_variant	IMPACT=MODIFIER
SB Sum	Males	2L_3953915_C_A	37	A	C	0.03	0.974	0.206	2.57604e-06	FBgn0051774	fred	intron_variant	IMPACT=MODIFIER
SB Sum	Sex Average	2L_3953915_C_A	37	A	C	0.03	0.992	0.208	2.10976e-06	FBgn0051774	fred	intron_variant	IMPACT=MODIFIER
SB Sum	Females	2L_3954647_G_A	37	A	G	0.03	1.01	0.218	4.02338e-06	FBgn0051774	fred	intron_variant	IMPACT=MODIFIER
SB Sum	Males	2L_3954647_G_A	37	A	G	0.03	0.974	0.206	2.57604e-06	FBgn0051774	fred	intron_variant	IMPACT=MODIFIER
SB Sum	Sex Average	2L_3954647_G_A	37	A	G	0.03	0.992	0.208	2.10976e-06	FBgn0051774	fred	intron_variant	IMPACT=MODIFIER
SB Sum	Males	2L_3954723_A_C	46	C	A	0.035	0.939	0.195	1.63208e-06	FBgn0051774	fred	intron_variant	IMPACT=MODIFIER
SB Sum	Sex Average	2L_3954723_A_C	46	C	A	0.035	0.926	0.197	2.93909e-06	FBgn0051774	fred	intron_variant	IMPACT=MODIFIER
SB Sum	Females	2L_3955193_C_G	38	G	C	0.03	1.012	0.218	3.86517e-06	FBgn0051774	fred	intron_variant	IMPACT=MODIFIER
SB Sum	Males	2L_3955193_C_G	38	G	C	0.03	0.976	0.206	2.4719e-06	FBgn0051774	fred	intron_variant	IMPACT=MODIFIER
SB Sum	Sex Average	2L_3955193_C_G	38	G	C	0.03	0.994	0.208	2.0234e-06	FBgn0051774	fred	intron_variant	IMPACT=MODIFIER
SB Sum	Females	2L_3955252_C_T	38	T	C	0.03	1.012	0.218	3.86517e-06	FBgn0051774	fred	intron_variant	IMPACT=MODIFIER
SB Sum	Males	2L_3955252_C_T	38	T	C	0.03	0.976	0.206	2.4719e-06	FBgn0051774	fred	intron_variant	IMPACT=MODIFIER
SB Sum	Sex Average	2L_3955252_C_T	38	T	C	0.03	0.994	0.208	2.0234e-06	FBgn0051774	fred	intron_variant	IMPACT=MODIFIER
SB Sum	Males	2L_3960020_T_C	50	C	T	0.029	0.95	0.21	6.64087e-06	FBgn0051774	fred	intron_variant	IMPACT=MODIFIER
SB Sum	Sex Average	2L_3960020_T_C	50	C	T	0.029	0.946	0.212	9.09178e-06	FBgn0051774	fred	intron_variant	IMPACT=MODIFIER
SB Sum	Sex Difference	2L_4730551_C_T	17	T	C	0.024	0.399	0.087	5.31835e-06	-	-	intergenic_variant	IMPACT=MODIFIER
SB Sum	Females	2L_7547498_G_T	46	T	G	0.071	0.64	0.139	4.2913e-06	FBgn0264895	RapGAP1	intron_variant	IMPACT=MODIFIER
SB Sum	Males	2L_7547498_G_T	46	T	G	0.071	0.636	0.131	1.30684e-06	FBgn0264895	RapGAP1	intron_variant	IMPACT=MODIFIER
SB Sum	Sex Average	2L_7547498_G_T	46	T	G	0.071	0.639	0.132	1.50127e-06	FBgn0264895	RapGAP1	intron_variant	IMPACT=MODIFIER
SB Sum	Females	2L_7578643_T_C	36	C	T	0.044	-0.827	0.173	2.04399e-06	FBgn0264895	RapGAP1	5_prime_UTR_variant	IMPACT=MODIFIER
SB Sum	Females	2L_7578659_T_TTATTG	37	TTATTG	T	0.046	-0.845	0.17	7.41893e-07	FBgn0264895	RapGAP1	5_prime_UTR_variant	IMPACT=MODIFIER
SB Sum	Sex Average	2L_7578659_T_TTATTG	37	TTATTG	T	0.046	-0.74	0.162	5.66811e-06	FBgn0264895	RapGAP1	5_prime_UTR_variant	IMPACT=MODIFIER
SB Sum	Sex Difference	2R_16129393_AAAT_A	12	A	AAAT	0.016	0.466	0.104	8.54199e-06	FBgn0086676	spin	intron_variant	IMPACT=MODIFIER
SB Sum	Sex Difference	2R_20057131_A_G	25	G	A	0.102	0.198	0.044	8.19683e-06	FBgn0265842	lncRNA:CR44631	upstream_gene_variant	IMPACT=MODIFIER;DISTANCE=964
SB Sum	Sex Difference	2R_20057141_T_G	25	G	T	0.102	0.198	0.044	8.19683e-06	FBgn0265842	lncRNA:CR44631	upstream_gene_variant	IMPACT=MODIFIER;DISTANCE=954
SB Sum	Sex Difference	2R_20078044_G_A	5	A	G	0.023	0.393	0.087	7.19379e-06	-	-	intergenic_variant	IMPACT=MODIFIER
SB Sum	Males	2R_20620759_T_G	3	G	T	0.021	1.087	0.228	2.1805e-06	FBgn0034527	CG9945	3_prime_UTR_variant	IMPACT=MODIFIER
SB Sum	Males	2R_20620759_T_G	3	G	T	0.021	1.087	0.228	2.1805e-06	FBgn0034527	CG9945	intron_variant	IMPACT=MODIFIER
SB Sum	Males	2R_20620759_T_G	3	G	T	0.021	1.087	0.228	2.1805e-06	FBgn0034528	CG11180	downstream_gene_variant	IMPACT=MODIFIER;DISTANCE=155
SB Sum	Females	2R_23564567_C_T	17	T	C	0.047	-0.732	0.163	8.138e-06	FBgn0050184	CG30184	synonymous_variant	IMPACT=LOW
SB Sum	Females	2R_23564567_C_T	17	T	C	0.047	-0.732	0.163	8.138e-06	FBgn0015903	apt	upstream_gene_variant	IMPACT=MODIFIER;DISTANCE=324
SB Sum	Females	2R_23564567_C_T	17	T	C	0.047	-0.732	0.163	8.138e-06	FBgn0015277	Pi3K59F	downstream_gene_variant	IMPACT=MODIFIER;DISTANCE=522
SB Sum	Sex Average	2R_23564567_C_T	17	T	C	0.047	-0.694	0.156	9.30949e-06	FBgn0015903	apt	upstream_gene_variant	IMPACT=MODIFIER;DISTANCE=324
SB Sum	Sex Average	2R_23564567_C_T	17	T	C	0.047	-0.694	0.156	9.30949e-06	FBgn0050184	CG30184	synonymous_variant	IMPACT=LOW
SB Sum	Sex Average	2R_23564567_C_T	17	T	C	0.047	-0.694	0.156	9.30949e-06	FBgn0015277	Pi3K59F	downstream_gene_variant	IMPACT=MODIFIER;DISTANCE=522
SB Sum	Males	3L_10288597_A_G	3	G	A	0.012	1.42	0.305	3.71106e-06	FBgn0267665	lncRNA:CR46003	non_coding_transcript_exon_variant	IMPACT=MODIFIER
SB Sum	Females	3L_11387798_T_C	25	C	T	0.024	1.05	0.232	6.94359e-06	-	-	intergenic_variant	IMPACT=MODIFIER
SB Sum	Males	3L_11387798_T_C	25	C	T	0.024	0.981	0.22	8.8208e-06	-	-	intergenic_variant	IMPACT=MODIFIER
SB Sum	Sex Average	3L_11387798_T_C	25	C	T	0.024	1.025	0.222	4.20736e-06	-	-	intergenic_variant	IMPACT=MODIFIER
SB Sum	Sex Average	3L_12395147_G_A	7	A	G	0.017	1.144	0.253	6.71355e-06	FBgn0052104	CG32104	synonymous_variant	IMPACT=LOW
SB Sum	Females	3L_12456208_A_T	38	T	A	0.044	0.806	0.172	3.06927e-06	-	-	intergenic_variant	IMPACT=MODIFIER
SB Sum	Males	3L_12456208_A_T	38	T	A	0.044	0.822	0.162	4.49336e-07	-	-	intergenic_variant	IMPACT=MODIFIER
SB Sum	Sex Average	3L_12456208_A_T	38	T	A	0.044	0.827	0.164	5.20016e-07	-	-	intergenic_variant	IMPACT=MODIFIER
SB Sum	Males	3L_12456232_T_C	39	C	T	0.048	0.746	0.156	1.95883e-06	-	-	intergenic_variant	IMPACT=MODIFIER
SB Sum	Sex Average	3L_12456232_T_C	39	C	T	0.048	0.745	0.158	2.60348e-06	-	-	intergenic_variant	IMPACT=MODIFIER
SB Sum	Males	3L_12456236_C_A	40	A	C	0.049	0.718	0.155	3.82595e-06	-	-	intergenic_variant	IMPACT=MODIFIER
SB Sum	Sex Average	3L_12456236_C_A	40	A	C	0.049	0.722	0.156	4.3676e-06	-	-	intergenic_variant	IMPACT=MODIFIER
SB Sum	Females	3L_12456273_T_G	38	G	T	0.044	0.806	0.172	3.06927e-06	-	-	intergenic_variant	IMPACT=MODIFIER
SB Sum	Males	3L_12456273_T_G	38	G	T	0.044	0.822	0.162	4.49336e-07	-	-	intergenic_variant	IMPACT=MODIFIER
SB Sum	Sex Average	3L_12456273_T_G	38	G	T	0.044	0.827	0.164	5.20016e-07	-	-	intergenic_variant	IMPACT=MODIFIER
SB Sum	Males	3L_12458871_G_T	7	T	G	0.031	0.875	0.191	5.17721e-06	-	-	intergenic_variant	IMPACT=MODIFIER
SB Sum	Sex Average	3L_12458871_G_T	7	T	G	0.031	0.863	0.193	8.78828e-06	-	-	intergenic_variant	IMPACT=MODIFIER
SB Sum	Males	3L_12458882_G_GAC	7	GAC	G	0.031	0.875	0.191	5.17721e-06	-	-	intergenic_variant	IMPACT=MODIFIER
SB Sum	Sex Average	3L_12458882_G_GAC	7	GAC	G	0.031	0.863	0.193	8.78828e-06	-	-	intergenic_variant	IMPACT=MODIFIER
SB Sum	Males	3L_15257024_C_G	11	G	C	0.014	1.48	0.277	1.14038e-07	-	-	intergenic_variant	IMPACT=MODIFIER
SB Sum	Sex Average	3L_15257024_C_G	11	G	C	0.014	1.382	0.28	9.13095e-07	-	-	intergenic_variant	IMPACT=MODIFIER
SB Sum	Females	3L_15712285_T_A	53	A	T	0.068	0.649	0.141	4.96101e-06	-	-	intergenic_variant	IMPACT=MODIFIER
SB Sum	Females	3L_18335513_T_A	20	A	T	0.01	1.559	0.344	6.41452e-06	-	-	intergenic_variant	IMPACT=MODIFIER
SB Sum	Sex Difference	3L_2799956_C_T	38	T	C	0.13	0.18	0.04	6.64533e-06	FBgn0263392	Tet	intron_variant	IMPACT=MODIFIER
SB Sum	Sex Difference	3L_2800494_C_T	40	T	C	0.125	0.189	0.04	3.11556e-06	FBgn0263392	Tet	intron_variant	IMPACT=MODIFIER
SB Sum	Females	3L_2829854_G_T	18	T	G	0.073	0.616	0.135	5.86084e-06	FBgn0263392	Tet	intron_variant	IMPACT=MODIFIER
SB Sum	Males	3L_7427704_A_T	1	T	A	0.016	1.366	0.265	2.90322e-07	FBgn0259935	CG42458	intron_variant	IMPACT=MODIFIER
SB Sum	Sex Average	3L_7427704_A_T	1	T	A	0.016	1.237	0.268	4.39681e-06	FBgn0259935	CG42458	intron_variant	IMPACT=MODIFIER
SB Sum	Sex Difference	3L_7847245_A_G	5	G	A	0.014	-0.531	0.11	1.65458e-06	FBgn0016694	Pdp1	intron_variant	IMPACT=MODIFIER
SB Sum	Sex Difference	3L_7847253_C_T	5	T	C	0.014	-0.531	0.11	1.65458e-06	FBgn0016694	Pdp1	intron_variant	IMPACT=MODIFIER
SB Sum	Sex Difference	3L_7847286_AT_A	5	A	AT	0.014	-0.531	0.11	1.65458e-06	FBgn0016694	Pdp1	intron_variant	IMPACT=MODIFIER
SB Sum	Sex Difference	3L_7847289_GA_G	5	G	GA	0.014	-0.531	0.11	1.65458e-06	FBgn0016694	Pdp1	intron_variant	IMPACT=MODIFIER
SB Sum	Females	3L_9959465_CTCTCGT_C	45	C	CTCTCGT	0.133	0.475	0.105	6.26736e-06	FBgn0085385	bma	intron_variant	IMPACT=MODIFIER
SB Sum	Sex Average	3L_9959465_CTCTCGT_C	45	C	CTCTCGT	0.133	0.456	0.1	5.55387e-06	FBgn0085385	bma	intron_variant	IMPACT=MODIFIER
SB Sum	Females	3R_10531104_T_C	23	C	T	0.027	0.966	0.217	9.34243e-06	FBgn0001235	hth	intron_variant	IMPACT=MODIFIER
SB Sum	Sex Average	3R_10531104_T_C	23	C	T	0.027	0.939	0.207	6.17723e-06	FBgn0001235	hth	intron_variant	IMPACT=MODIFIER
SB Sum	Females	3R_10531105_A_G	23	G	A	0.027	0.966	0.217	9.34243e-06	FBgn0001235	hth	intron_variant	IMPACT=MODIFIER
SB Sum	Sex Average	3R_10531105_A_G	23	G	A	0.027	0.939	0.207	6.17723e-06	FBgn0001235	hth	intron_variant	IMPACT=MODIFIER
SB Sum	Females	3R_10531766_G_A	29	A	G	0.031	1.045	0.204	3.31252e-07	FBgn0001235	hth	intron_variant	IMPACT=MODIFIER
SB Sum	Males	3R_10531766_G_A	29	A	G	0.031	0.994	0.192	2.80756e-07	FBgn0001235	hth	intron_variant	IMPACT=MODIFIER
SB Sum	Sex Average	3R_10531766_G_A	29	A	G	0.031	1.023	0.194	1.60329e-07	FBgn0001235	hth	intron_variant	IMPACT=MODIFIER
SB Sum	Sex Average	3R_10531970_G_GATTTAAT	29	GATTTAAT	G	0.039	0.795	0.175	5.95159e-06	FBgn0001235	hth	intron_variant	IMPACT=MODIFIER
SB Sum	Sex Average	3R_10531972_G_GGATTT	29	GGATTT	G	0.039	0.795	0.175	5.95159e-06	FBgn0001235	hth	intron_variant	IMPACT=MODIFIER
SB Sum	Sex Average	3R_10531973_C_A	29	A	C	0.039	0.795	0.175	5.95159e-06	FBgn0001235	hth	intron_variant	IMPACT=MODIFIER
SB Sum	Females	3R_10535658_TG_T	22	T	TG	0.028	0.993	0.212	3.06095e-06	FBgn0001235	hth	intron_variant	IMPACT=MODIFIER
SB Sum	Males	3R_10535658_TG_T	22	T	TG	0.028	0.913	0.2	5.71025e-06	FBgn0001235	hth	intron_variant	IMPACT=MODIFIER
SB Sum	Sex Average	3R_10535658_TG_T	22	T	TG	0.028	0.958	0.202	2.34634e-06	FBgn0001235	hth	intron_variant	IMPACT=MODIFIER
SB Sum	Females	3R_10535994_C_T	55	T	C	0.04	0.81	0.182	9.71892e-06	FBgn0001235	hth	intron_variant	IMPACT=MODIFIER
SB Sum	Sex Average	3R_10535994_C_T	55	T	C	0.04	0.776	0.174	8.79296e-06	FBgn0001235	hth	intron_variant	IMPACT=MODIFIER
SB Sum	Females	3R_10539986_A_G	37	G	A	0.031	1.021	0.204	6.13917e-07	FBgn0001235	hth	intron_variant	IMPACT=MODIFIER
SB Sum	Males	3R_10539986_A_G	37	G	A	0.031	0.956	0.192	7.82893e-07	FBgn0001235	hth	intron_variant	IMPACT=MODIFIER
SB Sum	Sex Average	3R_10539986_A_G	37	G	A	0.031	0.993	0.194	3.66577e-07	FBgn0001235	hth	intron_variant	IMPACT=MODIFIER
SB Sum	Females	3R_10540002_C_A	37	A	C	0.031	1.021	0.204	6.13917e-07	FBgn0001235	hth	intron_variant	IMPACT=MODIFIER
SB Sum	Males	3R_10540002_C_A	37	A	C	0.031	0.956	0.192	7.82893e-07	FBgn0001235	hth	intron_variant	IMPACT=MODIFIER
SB Sum	Sex Average	3R_10540002_C_A	37	A	C	0.031	0.993	0.194	3.66577e-07	FBgn0001235	hth	intron_variant	IMPACT=MODIFIER
SB Sum	Females	3R_10541206_G_T	24	T	G	0.032	1.066	0.2	1.27389e-07	FBgn0001235	hth	intron_variant	IMPACT=MODIFIER
SB Sum	Males	3R_10541206_G_T	24	T	G	0.032	0.952	0.19	5.85733e-07	FBgn0001235	hth	intron_variant	IMPACT=MODIFIER
SB Sum	Sex Average	3R_10541206_G_T	24	T	G	0.032	1.016	0.191	1.28848e-07	FBgn0001235	hth	intron_variant	IMPACT=MODIFIER
SB Sum	Females	3R_10543042_C_T	23	T	C	0.029	1.04	0.21	8.33591e-07	FBgn0001235	hth	intron_variant	IMPACT=MODIFIER
SB Sum	Males	3R_10543042_C_T	23	T	C	0.029	1.013	0.198	3.82728e-07	FBgn0001235	hth	intron_variant	IMPACT=MODIFIER
SB Sum	Sex Average	3R_10543042_C_T	23	T	C	0.029	1.029	0.2	3.19808e-07	FBgn0001235	hth	intron_variant	IMPACT=MODIFIER
SB Sum	Sex Average	3R_10543268_A_T	21	T	A	0.026	0.944	0.21	7.67711e-06	FBgn0001235	hth	intron_variant	IMPACT=MODIFIER
SB Sum	Males	3R_10543495_T_C	23	C	T	0.028	0.901	0.201	8.34952e-06	FBgn0001235	hth	intron_variant	IMPACT=MODIFIER
SB Sum	Sex Average	3R_10543495_T_C	23	C	T	0.028	0.924	0.203	5.96804e-06	FBgn0001235	hth	intron_variant	IMPACT=MODIFIER
SB Sum	Females	3R_10550110_T_C	24	C	T	0.034	0.968	0.196	9.5013e-07	FBgn0001235	hth	intron_variant	IMPACT=MODIFIER
SB Sum	Males	3R_10550110_T_C	24	C	T	0.034	0.858	0.186	4.30528e-06	FBgn0001235	hth	intron_variant	IMPACT=MODIFIER
SB Sum	Sex Average	3R_10550110_T_C	24	C	T	0.034	0.916	0.187	1.16495e-06	FBgn0001235	hth	intron_variant	IMPACT=MODIFIER
SB Sum	Females	3R_10551176_T_TGGCAAG	51	TGGCAAG	T	0.036	0.946	0.194	1.16597e-06	FBgn0001235	hth	intron_variant	IMPACT=MODIFIER
SB Sum	Males	3R_10551176_T_TGGCAAG	51	TGGCAAG	T	0.036	0.881	0.183	1.6628e-06	FBgn0001235	hth	intron_variant	IMPACT=MODIFIER
SB Sum	Sex Average	3R_10551176_T_TGGCAAG	51	TGGCAAG	T	0.036	0.918	0.185	7.58795e-07	FBgn0001235	hth	intron_variant	IMPACT=MODIFIER
SB Sum	Females	3R_10562968_G_A	24	A	G	0.027	1.058	0.22	1.64979e-06	FBgn0001235	hth	intron_variant	IMPACT=MODIFIER
SB Sum	Sex Average	3R_10562968_G_A	24	A	G	0.027	0.992	0.21	2.46042e-06	FBgn0001235	hth	intron_variant	IMPACT=MODIFIER
SB Sum	Females	3R_10569651_G_A	23	A	G	0.029	0.981	0.21	3.25575e-06	FBgn0001235	hth	intron_variant	IMPACT=MODIFIER
SB Sum	Sex Average	3R_10569651_G_A	23	A	G	0.029	0.925	0.2	4.18987e-06	FBgn0001235	hth	intron_variant	IMPACT=MODIFIER
SB Sum	Females	3R_10570869_C_G	28	G	C	0.029	0.98	0.21	3.34353e-06	FBgn0001235	hth	intron_variant	IMPACT=MODIFIER
SB Sum	Sex Average	3R_10570869_C_G	28	G	C	0.029	0.924	0.2	4.29841e-06	FBgn0001235	hth	intron_variant	IMPACT=MODIFIER
SB Sum	Females	3R_10573119_T_G	26	G	T	0.033	0.904	0.198	5.7436e-06	FBgn0001235	hth	intron_variant	IMPACT=MODIFIER
SB Sum	Sex Average	3R_10573119_T_G	26	G	T	0.033	0.867	0.189	5.06283e-06	FBgn0001235	hth	intron_variant	IMPACT=MODIFIER
SB Sum	Females	3R_10589127_C_A	20	A	C	0.025	1.024	0.228	7.65438e-06	FBgn0001235	hth	intron_variant	IMPACT=MODIFIER
SB Sum	Females	3R_11284529_T_C	30	T	C	0.028	0.991	0.214	4.16381e-06	FBgn0051386	lncRNA:CR31386	intron_variant,non_coding_transcript_variant	IMPACT=MODIFIER
SB Sum	Sex Average	3R_11284529_T_C	30	T	C	0.028	0.931	0.204	5.74895e-06	FBgn0051386	lncRNA:CR31386	intron_variant,non_coding_transcript_variant	IMPACT=MODIFIER
SB Sum	Females	3R_11287027_T_C	33	T	C	0.034	0.864	0.193	8.03957e-06	FBgn0051386	lncRNA:CR31386	intron_variant,non_coding_transcript_variant	IMPACT=MODIFIER
SB Sum	Females	3R_11288418_GCTGATGGTGGCTTTC_G	27	G	GCTGATGGTGGCTTTC	0.019	1.27	0.251	4.76895e-07	FBgn0051386	lncRNA:CR31386	intron_variant,non_coding_transcript_variant	IMPACT=MODIFIER
SB Sum	Males	3R_11288418_GCTGATGGTGGCTTTC_G	27	G	GCTGATGGTGGCTTTC	0.019	1.078	0.237	6.17045e-06	FBgn0051386	lncRNA:CR31386	intron_variant,non_coding_transcript_variant	IMPACT=MODIFIER
SB Sum	Sex Average	3R_11288418_GCTGATGGTGGCTTTC_G	27	G	GCTGATGGTGGCTTTC	0.019	1.185	0.239	8.29804e-07	FBgn0051386	lncRNA:CR31386	intron_variant,non_coding_transcript_variant	IMPACT=MODIFIER
SB Sum	Females	3R_18968816_C_G	39	G	C	0.019	1.172	0.262	8.40418e-06	FBgn0263983	CG43732	intron_variant	IMPACT=MODIFIER
SB Sum	Females	3R_18968816_C_G	39	G	C	0.019	1.172	0.262	8.40418e-06	FBgn0261262	CG42613	intron_variant	IMPACT=MODIFIER
SB Sum	Sex Average	3R_18968816_C_G	39	G	C	0.019	1.118	0.25	8.50912e-06	FBgn0263983	CG43732	intron_variant	IMPACT=MODIFIER
SB Sum	Sex Average	3R_18968816_C_G	39	G	C	0.019	1.118	0.25	8.50912e-06	FBgn0261262	CG42613	intron_variant	IMPACT=MODIFIER
SB Sum	Males	3R_19393863_T_C	10	C	T	0.011	1.466	0.321	5.41936e-06	FBgn0038702	CG3739	intron_variant	IMPACT=MODIFIER
SB Sum	Males	3R_19393863_T_C	10	C	T	0.011	1.466	0.321	5.41936e-06	FBgn0086613	Ino80	intron_variant	IMPACT=MODIFIER
SB Sum	Males	3R_19406634_G_A	35	A	G	0.033	0.924	0.185	6.59536e-07	FBgn0038704	Aptx	downstream_gene_variant	IMPACT=MODIFIER;DISTANCE=340
SB Sum	Sex Average	3R_19406634_G_A	35	A	G	0.033	0.897	0.186	1.68896e-06	FBgn0038704	Aptx	downstream_gene_variant	IMPACT=MODIFIER;DISTANCE=340
SB Sum	Males	3R_22890940_G_C	16	C	G	0.034	0.85	0.183	3.92583e-06	-	-	intergenic_variant	IMPACT=MODIFIER
SB Sum	Females	3R_29044233_C_T	35	T	C	0.036	0.861	0.188	5.39119e-06	FBgn0003093	Pkc98E	intron_variant	IMPACT=MODIFIER
SB Sum	Males	3R_29044233_C_T	35	T	C	0.036	0.792	0.178	9.78733e-06	FBgn0003093	Pkc98E	intron_variant	IMPACT=MODIFIER
SB Sum	Sex Average	3R_29044233_C_T	35	T	C	0.036	0.824	0.18	4.98471e-06	FBgn0003093	Pkc98E	intron_variant	IMPACT=MODIFIER
SB Sum	Females	3R_29044262_G_A	41	A	G	0.044	0.807	0.172	3.22051e-06	FBgn0003093	Pkc98E	intron_variant	IMPACT=MODIFIER
SB Sum	Males	3R_29044262_G_A	41	A	G	0.044	0.727	0.163	9.27497e-06	FBgn0003093	Pkc98E	intron_variant	IMPACT=MODIFIER
SB Sum	Sex Average	3R_29044262_G_A	41	A	G	0.044	0.765	0.164	3.69047e-06	FBgn0003093	Pkc98E	intron_variant	IMPACT=MODIFIER
SB Sum	Females	3R_29050181_C_T	31	T	C	0.031	1.094	0.199	5.00835e-08	FBgn0039627	CG11837	synonymous_variant	IMPACT=LOW
SB Sum	Females	3R_29050181_C_T	31	T	C	0.031	1.094	0.199	5.00835e-08	FBgn0039628	CG11841	upstream_gene_variant	IMPACT=MODIFIER;DISTANCE=875
SB Sum	Males	3R_29050181_C_T	31	T	C	0.031	1.002	0.189	1.28142e-07	FBgn0039627	CG11837	synonymous_variant	IMPACT=LOW
SB Sum	Males	3R_29050181_C_T	31	T	C	0.031	1.002	0.189	1.28142e-07	FBgn0039628	CG11841	upstream_gene_variant	IMPACT=MODIFIER;DISTANCE=875
SB Sum	Sex Average	3R_29050181_C_T	31	T	C	0.031	1.043	0.19	4.99263e-08	FBgn0039627	CG11837	synonymous_variant	IMPACT=LOW
SB Sum	Sex Average	3R_29050181_C_T	31	T	C	0.031	1.043	0.19	4.99263e-08	FBgn0039628	CG11841	upstream_gene_variant	IMPACT=MODIFIER;DISTANCE=875
SB Sum	Females	3R_29053046_G_A	10	A	G	0.012	1.441	0.324	9.28395e-06	FBgn0039628	CG11841	downstream_gene_variant	IMPACT=MODIFIER;DISTANCE=779
SB Sum	Females	3R_29053046_G_A	10	A	G	0.012	1.441	0.324	9.28395e-06	FBgn0039629	CG11842	missense_variant	IMPACT=MODERATE
SB Sum	Females	3R_29054839_C_T	11	T	C	0.012	1.442	0.324	9.17945e-06	FBgn0039630	CG11843	missense_variant	IMPACT=MODERATE
SB Sum	Females	3R_29054839_C_T	11	T	C	0.012	1.442	0.324	9.17945e-06	FBgn0267776	asRNA:CR46107	non_coding_transcript_exon_variant	IMPACT=MODIFIER
SB Sum	Females	3R_29054839_C_T	11	T	C	0.012	1.442	0.324	9.17945e-06	FBgn0039629	CG11842	downstream_gene_variant	IMPACT=MODIFIER;DISTANCE=926
SB Sum	Females	3R_29056678_G_A	11	A	G	0.012	1.442	0.324	9.17945e-06	FBgn0039630	CG11843	downstream_gene_variant	IMPACT=MODIFIER;DISTANCE=841
SB Sum	Females	3R_29056678_G_A	11	A	G	0.012	1.442	0.324	9.17945e-06	FBgn0267776	asRNA:CR46107	upstream_gene_variant	IMPACT=MODIFIER;DISTANCE=975
SB Sum	Females	3R_29056678_G_A	11	A	G	0.012	1.442	0.324	9.17945e-06	FBgn0039631	Sirt7	synonymous_variant	IMPACT=LOW
SB Sum	Males	3R_29072461_C_T	15	T	C	0.018	1.092	0.246	9.67328e-06	FBgn0039633	Bicra	intron_variant	IMPACT=MODIFIER
SB Sum	Females	3R_29249240_A_G	16	G	A	0.016	1.294	0.275	2.73223e-06	FBgn0263236	SP1029	upstream_gene_variant	IMPACT=MODIFIER;DISTANCE=336
SB Sum	Females	3R_29249240_A_G	16	G	A	0.016	1.294	0.275	2.73223e-06	FBgn0263236	SP1029	intron_variant	IMPACT=MODIFIER
SB Sum	Females	3R_29249240_A_G	16	G	A	0.016	1.294	0.275	2.73223e-06	FBgn0263236	SP1029	5_prime_UTR_variant	IMPACT=MODIFIER
SB Sum	Sex Average	3R_29249240_A_G	16	G	A	0.016	1.173	0.262	8.35319e-06	FBgn0263236	SP1029	upstream_gene_variant	IMPACT=MODIFIER;DISTANCE=336
SB Sum	Sex Average	3R_29249240_A_G	16	G	A	0.016	1.173	0.262	8.35319e-06	FBgn0263236	SP1029	5_prime_UTR_variant	IMPACT=MODIFIER
SB Sum	Sex Average	3R_29249240_A_G	16	G	A	0.016	1.173	0.262	8.35319e-06	FBgn0263236	SP1029	intron_variant	IMPACT=MODIFIER
SB Sum	Females	3R_29249241_C_A	16	A	C	0.016	1.294	0.275	2.73223e-06	FBgn0263236	SP1029	upstream_gene_variant	IMPACT=MODIFIER
SB Sum	Females	3R_29249241_C_A	16	A	C	0.016	1.294	0.275	2.73223e-06	FBgn0263236	SP1029	5_prime_UTR_variant	IMPACT=MODIFIER
SB Sum	Females	3R_29249241_C_A	16	A	C	0.016	1.294	0.275	2.73223e-06	FBgn0263236	SP1029	intron_variant	IMPACT=MODIFIER
SB Sum	Sex Average	3R_29249241_C_A	16	A	C	0.016	1.173	0.262	8.35319e-06	FBgn0263236	SP1029	intron_variant	IMPACT=MODIFIER
SB Sum	Sex Average	3R_29249241_C_A	16	A	C	0.016	1.173	0.262	8.35319e-06	FBgn0263236	SP1029	5_prime_UTR_variant	IMPACT=MODIFIER
SB Sum	Sex Average	3R_29249241_C_A	16	A	C	0.016	1.173	0.262	8.35319e-06	FBgn0263236	SP1029	upstream_gene_variant	IMPACT=MODIFIER;DISTANCE=337
SB Sum	Females	X_10963229_G_A	9	A	G	0.125	0.499	0.105	2.05896e-06	FBgn0263705	Myo10A	synonymous_variant	IMPACT=LOW
SB Sum	Females	X_10963229_G_A	9	A	G	0.125	0.499	0.105	2.05896e-06	FBgn0021742	C901	downstream_gene_variant	IMPACT=MODIFIER;DISTANCE=803
SB Sum	Males	X_10963229_G_A	9	A	G	0.125	0.461	0.099	3.41696e-06	FBgn0263705	Myo10A	synonymous_variant	IMPACT=LOW
SB Sum	Males	X_10963229_G_A	9	A	G	0.125	0.461	0.099	3.41696e-06	FBgn0021742	C901	downstream_gene_variant	IMPACT=MODIFIER;DISTANCE=803
SB Sum	Sex Average	X_10963229_G_A	9	A	G	0.125	0.478	0.1	1.79785e-06	FBgn0021742	C901	downstream_gene_variant	IMPACT=MODIFIER;DISTANCE=803
SB Sum	Sex Average	X_10963229_G_A	9	A	G	0.125	0.478	0.1	1.79785e-06	FBgn0263705	Myo10A	synonymous_variant	IMPACT=LOW
SB Sum	Sex Average	X_10963311_G_A	10	A	G	0.123	0.452	0.101	7.66886e-06	FBgn0263705	Myo10A	synonymous_variant	IMPACT=LOW
SB Sum	Sex Average	X_10963311_G_A	10	A	G	0.123	0.452	0.101	7.66886e-06	FBgn0021742	C901	downstream_gene_variant	IMPACT=MODIFIER;DISTANCE=721
SB Sum	Sex Difference	X_14946863_C_T	5	T	C	0.048	0.301	0.062	1.38511e-06	FBgn0027601	pdgy	intron_variant	IMPACT=MODIFIER
SB Sum	Sex Difference	X_14947228_A_T	5	T	A	0.07	0.25	0.052	1.55072e-06	FBgn0027601	pdgy	intron_variant	IMPACT=MODIFIER
SB Sum	Females	X_19040311_GGCA_G	1	G	GGCA	0.024	1.061	0.23	4.36404e-06	-	-	intergenic_variant	IMPACT=MODIFIER
SB Sum	Sex Average	X_23359187_G_GT	0	GT	G	0.012	1.343	0.302	9.43489e-06	-	-	intergenic_variant	IMPACT=MODIFIER
SB Sum	Sex Difference	X_2536009_C_T	11	C	T	0.199	-0.15	0.033	6.41331e-06	FBgn0284408	trol	intron_variant	IMPACT=MODIFIER
SB Sum	Males	X_3873069_C_T	11	T	C	0.104	-0.505	0.11	4.83037e-06	FBgn0028491	CG2930	intron_variant	IMPACT=MODIFIER
SB Sum	Sex Average	X_3873069_C_T	11	T	C	0.104	-0.494	0.111	9.66135e-06	FBgn0028491	CG2930	intron_variant	IMPACT=MODIFIER
SB Sum	Sex Difference	X_8507129_A_G	9	G	A	0.177	-0.154	0.035	9.70289e-06	FBgn0053181	CG33181	intron_variant	IMPACT=MODIFIER
SB Sum	Sex Difference	X_8507394_A_C	9	C	A	0.202	-0.149	0.033	7.10581e-06	FBgn0053181	CG33181	intron_variant	IMPACT=MODIFIER

### Sheet: B. Variants and Genes
Variant ID		FlyBase ID	Gene Symbol
2L_19690663_A_T		FBgn0015903	apt
2L_20322284_G_A		FBgn0038704	Aptx
2L_3905551_C_A		FBgn0267776	asRNA:CR46107
2L_3906793_G_T		FBgn0039633	Bicra
2L_3907101_C_T		FBgn0085385	bma
2L_3907310_G_A		FBgn0021742	C901
2L_3910793_T_G		FBgn0034528	CG11180
2L_3911970_G_T		FBgn0039627	CG11837
2L_3920667_T_C		FBgn0039628	CG11841
2L_3921205_A_T		FBgn0039629	CG11842
2L_3922426_C_T		FBgn0039630	CG11843
2L_3930018_C_A		FBgn0028491	CG2930
2L_3930250_G_A		FBgn0050184	CG30184
2L_3932405_G_C		FBgn0052104	CG32104
2L_3936759_C_T		FBgn0053181	CG33181
2L_3936839_C_G		FBgn0038702	CG3739
2L_3940358_G_C		FBgn0259935	CG42458
2L_3940502_T_C		FBgn0261262	CG42613
2L_3940799_A_G		FBgn0263983	CG43732
2L_3941273_A_G		FBgn0267964	CG46244
2L_3942242_G_A		FBgn0034527	CG9945
2L_3943498_C_T		FBgn0051773	Fpgs2
2L_3944834_A_G		FBgn0051774	fred
2L_3949114_A_T		FBgn0001235	hth
2L_3952413_T_C		FBgn0086613	Ino80
2L_3953216_C_T		FBgn0000464	Lar
2L_3953915_C_A		FBgn0051386	lncRNA:CR31386
2L_3954647_G_A		FBgn0265842	lncRNA:CR44631
2L_3954723_A_C		FBgn0267665	lncRNA:CR46003
2L_3955193_C_G		FBgn0263705	Myo10A
2L_3955252_C_T		FBgn0027601	pdgy
2L_3960020_T_C		FBgn0016694	Pdp1
2L_4730551_C_T		FBgn0015277	Pi3K59F
2L_7547498_G_T		FBgn0003093	Pkc98E
2L_7578643_T_C		FBgn0264895	RapGAP1
2L_7578659_T_TTATTG		FBgn0039631	Sirt7
2R_16129393_AAAT_A		FBgn0263236	SP1029
2R_20057131_A_G		FBgn0086676	spin
2R_20057141_T_G		FBgn0003475	spir
2R_20078044_G_A		FBgn0263392	Tet
2R_20620759_T_G		FBgn0284408	trol
2R_23564567_C_T
3L_10288597_A_G
3L_11387798_T_C
3L_12395147_G_A
3L_12456208_A_T
3L_12456232_T_C
3L_12456236_C_A
3L_12456273_T_G
3L_12458871_G_T
3L_12458882_G_GAC
3L_15257024_C_G
3L_15712285_T_A
3L_18335513_T_A
3L_2799956_C_T
3L_2800494_C_T
3L_2829854_G_T
3L_7427704_A_T
3L_7847245_A_G
3L_7847253_C_T
3L_7847286_AT_A
3L_7847289_GA_G
3L_9959465_CTCTCGT_C
3R_10531104_T_C
3R_10531105_A_G
3R_10531766_G_A
3R_10531970_G_GATTTAAT
3R_10531972_G_GGATTT
3R_10531973_C_A
3R_10535658_TG_T
3R_10535994_C_T
3R_10539986_A_G
3R_10540002_C_A
3R_10541206_G_T
3R_10543042_C_T
3R_10543268_A_T
3R_10543495_T_C
3R_10550110_T_C
3R_10551176_T_TGGCAAG
3R_10562968_G_A
3R_10569651_G_A
3R_10570869_C_G
3R_10573119_T_G
3R_10589127_C_A
3R_11284529_T_C
3R_11287027_T_C
3R_11288418_GCTGATGGTGGCTTTC_G
3R_18968816_C_G
3R_19393863_T_C
3R_19406634_G_A
3R_22890940_G_C
3R_29044233_C_T
3R_29044262_G_A
3R_29050181_C_T
3R_29053046_G_A
3R_29054839_C_T
3R_29056678_G_A
3R_29072461_C_T
3R_29249240_A_G
3R_29249241_C_A
X_10963229_G_A
X_10963311_G_A
X_14946863_C_T
X_14947228_A_T
X_19040311_GGCA_G
X_23359187_G_GT
X_2536009_C_T
X_3873069_C_T
X_8507129_A_G
X_8507394_A_C

### Sheet: C. Gene Ontologies
FlyBase ID	Gene Symbol	Biological Process	Molecular Function	Cellular Component
FBgn0015903	apt	Positive regulation of transcription by RNA polymerase II; GO:0045944 | heart development; GO:0007507 | posterior head segmentation; GO:0035289 | negative regulation of receptor signaling pathway via JAK-STAT; GO:0046426 | negative regulation of oskar mRNA translation; GO:0007319 | regulation of gene expression; GO:0010468 | epithelial cell migration, open tracheal system; GO:0007427 | border fol…	RNA polymerase II transcription regulatory region sequence-specific DNA binding; GO:0000977 | DNA-binding transcription factor activity; GO:0003700 | protein binding; GO:0005515 | mRNA 3'-UTR binding; GO:0003730 | sequence-specific DNA binding; GO:0043565 | DNA-binding transcription activator activity, RNA polymerase II-specific; GO:0001228 |	nucleus; GO:0005634 | cytoplasm; GO:0005737 |
FBgn0038704	Aptx	single strand break repair; GO:0000012 | mRNA splicing, via spliceosome; GO:0000398 |	DNA-3'-diphospho-5'-guanosine diphosphatase activity; GO:0120108 | catalytic activity; GO:0003824 | single-strand break-containing DNA binding; GO:1990165 | DNA 5'-adenosine monophosphate hydrolase activity; GO:0033699 | single-stranded DNA binding; GO:0003697 | double-stranded RNA binding; GO:0003725 | mismatched DNA binding; GO:0030983 | damaged DNA binding; GO:0003684 |	precatalytic spliceosome; GO:0071011 | nucleus; GO:0005634 |
FBgn0267776	asRNA:CR46107	-	-	-
FBgn0039633	Bicra	response to endoplasmic reticulum stress; GO:0034976 | chromatin remodeling; GO:0006338 | positive regulation of DNA-templated transcription; GO:0045893 |	-	brahma complex; GO:0035060 | SWI/SNF complex; GO:0016514 |
FBgn0085385	bma	-	ATP binding; GO:0005524 | protein kinase activity; GO:0004672 | NOT	-
FBgn0021742	C901	cell communication; GO:0007154 | Notch signaling pathway; GO:0007219 | negative regulation of Notch signaling pathway; GO:0045746 |	Notch binding; GO:0005112 |	membrane; GO:0016020 | plasma membrane; GO:0005886 |
FBgn0034528	CG11180	-	nucleic acid binding; GO:0003676 | telomerase inhibitor activity; GO:0010521 |	nucleolus; GO:0005730 |
FBgn0039627	CG11837	rRNA processing; GO:0006364 | rRNA modification; GO:0000154 | ribosomal small subunit biogenesis; GO:0042274 | rRNA methylation; GO:0031167 |	rRNA (adenine-N6,N6-)-dimethyltransferase activity; GO:0000179 | 18S rRNA (adenine(1779)-N(6)/adenine(1780)-N(6))-dimethyltransferase activity; GO:0052909 |	small-subunit processome; GO:0032040 | nucleolus; GO:0005730 |
FBgn0039628	CG11841	innate immune response; GO:0045087 | proteolysis; GO:0006508 |	serine-type endopeptidase activity; GO:0004252 |	extracellular space; GO:0005615 |
FBgn0039629	CG11842	proteolysis; GO:0006508 | innate immune response; GO:0045087 | response to endoplasmic reticulum stress; GO:0034976 |	serine-type endopeptidase activity; GO:0004252 |	extracellular space; GO:0005615 |
FBgn0039630	CG11843	innate immune response; GO:0045087 | proteolysis; GO:0006508 |	serine-type endopeptidase activity; GO:0004252 |	extracellular space; GO:0005615 |
FBgn0028491	CG2930	dipeptide import across plasma membrane; GO:0140206 | transmembrane transport; GO:0055085 | oligopeptide transport; GO:0006857 |	transmembrane transporter activity; GO:0022857 | dipeptide transmembrane transporter activity; GO:0071916 |	apical plasma membrane; GO:0016324 | plasma membrane; GO:0005886 | membrane; GO:0016020 |
FBgn0050184	CG30184	-	-	-
FBgn0052104	CG32104	transcription by RNA polymerase II; GO:0006366 |	-	cytoplasm; GO:0005737 |
FBgn0053181	CG33181	monoatomic cation transport; GO:0006812 |	monoatomic cation transmembrane transporter activity; GO:0008324 |	plasma membrane; GO:0005886 |
FBgn0038702	CG3739	proteolysis; GO:0006508 |	serine-type exopeptidase activity; GO:0070008 | dipeptidyl-peptidase activity; GO:0008239 | serine hydrolase activity; GO:0017171 |	-
FBgn0259935	CG42458	RNA stabilization; GO:0043489 |	RNA binding; GO:0003723 | nucleic acid binding; GO:0003676 |	nucleus; GO:0005634 | cytosol; GO:0005829 |
FBgn0261262	CG42613	-	-	plasma membrane; GO:0005886 |
FBgn0263983	CG43732	-	-	-
FBgn0267964	CG46244	-	-	-
FBgn0034527	CG9945	proteasome-mediated ubiquitin-dependent protein catabolic process; GO:0043161 |	-	Cul4-RING E3 ubiquitin ligase complex; GO:0080008 |
FBgn0051773	Fpgs2	tetrahydrofolylpolyglutamate biosynthetic process; GO:0046901 | folic acid-containing compound biosynthetic process; GO:0009396 |	tetrahydrofolylpolyglutamate synthase activity; GO:0004326 | ATP binding; GO:0005524 |	cytoplasm; GO:0005737 | cytosol; GO:0005829 | mitochondrial matrix; GO:0005759 | mitochondrion; GO:0005739 |
FBgn0051774	fred	compound eye morphogenesis; GO:0001745 | cell-cell adhesion; GO:0098609 | regulation of establishment of planar polarity; GO:0090175 | adult chitin-based cuticle pattern formation; GO:0035018 | sensory organ development; GO:0007423 |	cell adhesion molecule binding; GO:0050839 |	plasma membrane; GO:0005886 | cell-cell junction; GO:0005911 |
FBgn0001235	hth	specification of animal organ identity; GO:0010092 | oenocyte differentiation; GO:0001742 | protein localization to nucleus; GO:0034504 | eye development; GO:0001654 | proximal/distal pattern formation; GO:0009954 | positive regulation of cell proliferation involved in compound eye morphogenesis; GO:2000497 | brain development; GO:0007420 | positive regulation of transcription by RNA polymerase I…	protein heterodimerization activity; GO:0046982 | cis-regulatory region sequence-specific DNA binding; GO:0000987 | DNA-binding transcription factor activity; GO:0003700 | DNA-binding transcription factor activity, RNA polymerase II-specific; GO:0000981 | DNA binding; GO:0003677 | DNA-binding transcription activator activity, RNA polymerase II-specific; GO:0001228 | DNA-binding transcription fact…	transcription regulator complex; GO:0005667 | protein-DNA complex; GO:0032993 | RNA polymerase II transcription regulator complex; GO:0090575 | cytoplasm; GO:0005737 | nucleus; GO:0005634 | cytosol; GO:0005829 |
FBgn0289122	Ino80	regulation of gene expression; GO:0010468 | DNA repair; GO:0006281 | negative regulation of DNA-templated transcription; GO:0045892 | chromatin remodeling; GO:0006338 | DNA-templated transcription; GO:0006351 | regulation of development, heterochronic; GO:0040034 |	histone binding; GO:0042393 | DNA binding; GO:0003677 | transcription cis-regulatory region binding; GO:0000976 | ATP hydrolysis activity; GO:0016887 | ATP-dependent activity, acting on DNA; GO:0008094 | ATP binding; GO:0005524 | ATP-dependent chromatin remodeler activity; GO:0140658 | protein binding; GO:0005515 |	nucleus; GO:0005634 | chromatin; GO:0000785 | Ino80 complex; GO:0031011 | polytene chromosome; GO:0005700 |
FBgn0000464	Lar	signal transduction; GO:0007165 | spermatogenesis; GO:0007283 | R7 cell development; GO:0045467 | axon target recognition; GO:0007412 | centripetally migrating follicle cell migration; GO:0060269 | retinal ganglion cell axon guidance; GO:0031290 | motor neuron axon guidance; GO:0008045 | synaptic assembly at neuromuscular junction; GO:0051124 | axon extension; GO:0048675 | nervous system developm…	protein tyrosine phosphatase activity; GO:0004725 | enables inferred from direct assay protein tyrosine phosphatase activity; GO:0004725 | transmembrane receptor protein tyrosine phosphatase activity; GO:0005001 | SAM domain binding; GO:0032093 | insulin receptor binding; GO:0005158 |	cell leading edge; GO:0031252 | focal adhesion; GO:0005925 | axon; GO:0030424 | basal plasma membrane; GO:0009925 | cell surface; GO:0009986 |
FBgn0051386	lncRNA:CR31386	-	-	-
FBgn0265842	lncRNA:CR44631	-	-	-
FBgn0267665	lncRNA:CR46003	-	-	-
FBgn0263705	Myo10A	endocytosis; GO:0006897 | actin filament organization; GO:0007015 | dorsal closure; GO:0007391 | intracellular protein transport; GO:0006886 | filopodium assembly; GO:0046847 |	ATP binding; GO:0005524 | microfilament motor activity; GO:0000146 | cytoskeletal motor activity; GO:0003774 | actin filament binding; GO:0051015 | protein binding; GO:0005515 |	membrane; GO:0016020 | neuronal cell body; GO:0043025 | myosin complex; GO:0016459 | cytoplasm; GO:0005737 | filopodium; GO:0030175 | cytoskeleton; GO:0005856 | actin cytoskeleton; GO:0015629 | actin-based cell projection; GO:0098858 |
FBgn0027601	pdgy	fatty-acyl-CoA biosynthetic process; GO:0046949 | long-chain fatty acid metabolic process; GO:0001676 | triglyceride catabolic process; GO:0019433 |	long-chain fatty acid-CoA ligase activity; GO:0004467 |	mitochondrion; GO:0005739 |
FBgn0016694	Pdp1	regulation of DNA-templated transcription; GO:0006355 | regulation of transcription by RNA polymerase II; GO:0006357 | circadian rhythm; GO:0007623 | positive regulation of DNA-templated transcription; GO:0045893 | regulation of lipid metabolic process; GO:0019216 |	sequence-specific DNA binding; GO:0043565 | DNA-binding transcription factor activity, RNA polymerase II-specific; GO:0000981 | DNA-binding transcription factor activity; GO:0003700 | DNA-binding transcription activator activity, RNA polymerase II-specific; GO:0001228 | RNA polymerase II cis-regulatory region sequence-specific DNA binding; GO:0000978 |	nucleus; GO:0005634 |
FBgn0015277	Pi3K59F	regulation of early endosome to late endosome transport; GO:2000641 | cellular response to starvation; GO:0009267 | protein targeting to lysosome; GO:0006622 | macroautophagy; GO:0016236 | phosphatidylinositol-3-phosphate biosynthetic process; GO:0036092 | autophagosome assembly; GO:0000045 | neuron remodeling; GO:0016322 | pexophagy; GO:0000425 | endocytosis; GO:0006897 | phosphatidylinositol ph…	1-phosphatidylinositol-4,5-bisphosphate 3-kinase activity; GO:0046934 | NOT kinase activity; GO:0016301 | 1-phosphatidylinositol-4-phosphate 3-kinase activity; GO:0035005 | NOT	cytoplasm; GO:0005737 | autophagosome membrane; GO:0000421 | phosphatidylinositol 3-kinase complex, class III, type I; GO:0034271 | membrane; GO:0016020 | phagophore assembly site; GO:0000407 | early endosome; GO:0005769 | endosome; GO:0005768 | phosphatidylinositol 3-kinase complex, class III, type II; GO:0034272 | peroxisome; GO:0005777 | omegasome; GO:1990462 |
FBgn0003093	Pkc98E	negative regulation of cell population proliferation; GO:0008285 | lipid droplet organization; GO:0034389 | dorsal/ventral axis specification; GO:0009950 | response to ethanol; GO:0045471 | Golgi organization; GO:0007030 | intracellular signal transduction; GO:0035556 | long-term memory; GO:0007616 |	protein serine/threonine kinase activity; GO:0004674 | diacylglycerol-dependent serine/threonine kinase activity; GO:0004697 | ATP binding; GO:0005524 | diacylglycerol-dependent, calcium-independent serine/threonine kinase activity; GO:0004699 | protein kinase activity; GO:0004672 |	plasma membrane; GO:0005886 |
FBgn0264895	RapGAP1	regulation of small GTPase mediated signal transduction; GO:0051056 | negative regulation of small GTPase mediated signal transduction; GO:0051058 |	GTPase activator activity; GO:0005096 | enables inferred from mutant phenotype GTPase activator activity; GO:0005096 | GTPase regulator activity; GO:0030695 |	germ plasm; GO:0060293 |
FBgn0039631	Sirt7	DNA repair-dependent chromatin remodeling; GO:0140861 |	protein-glutaryllysine deglutarylase activity; GO:0061697 | histone deacetylase activity, NAD-dependent; GO:0017136 | NAD+ binding; GO:0070403 | protein-succinyllysine desuccinylase activity; GO:0036055 | histone H3K18 deacetylase activity, NAD-dependent; GO:0097372 |	chromatin; GO:0000785 | nucleus; GO:0005634 |
FBgn0263236	SP1029	proteolysis; GO:0006508 | peptide catabolic process; GO:0043171 |	metallopeptidase activity; GO:0008237 | metalloaminopeptidase activity; GO:0070006 | zinc ion binding; GO:0008270 |	extracellular space; GO:0005615 |
FBgn0086676	spin	synaptic vesicle endocytosis; GO:0048488 | transmembrane transport; GO:0055085 | glial cell differentiation; GO:0010001 | regulation of synaptic assembly at neuromuscular junction; GO:0008582 | endocytosis; GO:0006897 | regulation of nurse cell apoptotic process; GO:0045477 | lysosome organization; GO:0007040 | programmed cell death; GO:0012501 | larval central nervous system remodeling; GO:00351…	transmembrane transporter activity; GO:0022857 |	vesicle; GO:0031982 | membrane; GO:0016020 | late endosome membrane; GO:0031902 |
FBgn0003475	spir	pole plasm assembly; GO:0007315 | establishment of meiotic spindle localization; GO:0051295 | actin filament network formation; GO:0051639 | oogenesis; GO:0048477 | positive regulation of mitochondrial fission; GO:0090141 | pole plasm oskar mRNA localization; GO:0045451 | polar body extrusion after meiotic divisions; GO:0040038 | actin filament-based process; GO:0030029 | regulation of cytoskelet…	protein binding; GO:0005515 | actin binding; GO:0003779 | microtubule binding; GO:0008017 |	cell cortex; GO:0005938 | mitochondrial outer membrane; GO:0005741 | cytoplasmic vesicle membrane; GO:0030659 | cytoplasm; GO:0005737 |
FBgn0263392	Tet	RNA modification; GO:0009451 | positive regulation of transcription by RNA polymerase II; GO:0045944 | DNA modification; GO:0006304 | germ cell development; GO:0007281 | epigenetic regulation of gene expression; GO:0040029 | transposable element silencing; GO:0010526 |	zinc ion binding; GO:0008270 | 2-oxoglutarate-dependent dioxygenase activity; GO:0016706 | DNA binding; GO:0003677 | DNA N6-methyladenine demethylase activity; GO:0141131 |	nucleus; GO:0005634 |
FBgn0284408	trol	response to anesthetic; GO:0072347 | positive regulation of semaphorin-plexin signaling pathway; GO:2001262 | positive regulation of fibroblast growth factor receptor signaling pathway; GO:0045743 | positive regulation of smoothened signaling pathway; GO:0045880 | positive regulation of neuroblast proliferation; GO:0002052 | maintenance of epithelial cell apical/basal polarity; GO:0045199 | motor…	-	basement membrane; GO:0005604 | plasma membrane; GO:0005886 |
