## Supplementary material for "The *Drosophila melanogaster* Genetic Reference Panel, Version 3 (DGRP3)": Table S16

### Sheet: analysis 1
Flybase ID	Gene Symbol	Reference(s)
FBgn0264442	ab	Norga et al. 2003
FBgn0000022	ac	Mackay and Langley 1990; Long et al. 2000
FBgn0000042	Act5C	Norga et al. 2003
FBgn0003301	Adcy1	Norga et al. 2003
FBgn0000056	Adhr	Norga et al. 2003
FBgn0015569	alpha-Est10	Norga et al. 2003
FBgn0027356	Amph	Norga et al. 2003
FBgn0000108	Appl	Norga et al. 2003
FBgn0028646	Aralar	Norga et al. 2003
FBgn0000119	arr	Norga et al. 2003
FBgn0028550	Atf3	Norga et al. 2003
FBgn0023407	B4	Norga et al. 2003
FBgn0262451	ban	Norga et al. 2003
FBgn0000164	bb	Long et al. 1996
FBgn0000173	ben	Norga et al. 2003
FBgn0027348	bgm	Norga et al. 2003
FBgn0014133	bif	Norga et al. 2003
FBgn0263144	bin3	Norga et al. 2003
FBgn0011206	bol	Norga et al. 2003
FBgn0004893	bowl	Norga et al. 2003
FBgn0264001	bru3	Norga et al. 2003
FBgn0261822	Bsg	Norga et al. 2003
FBgn0014949	btn	Norga et al. 2003
FBgn0265598	Bx	Norga et al. 2003
FBgn0005585	Calr	Norga et al. 2003
FBgn0016126	CaMKI	Norga et al. 2003
FBgn0023095	caps	Norga et al. 2003
FBgn0002022	Catsup	Carbon et al. 2006
FBgn0015919	caup	Norga et al. 2003
FBgn0043364	cbt	Norga et al. 2003
FBgn0004876	cdi	Norga et al. 2003
FBgn0010620	CG10939	Norga et al. 2003
FBgn0040945	CG12639	Norga et al. 2003
FBgn0034321	CG14502	Norga et al. 2003
FBgn0022349	CG1910	Norga et al. 2003
FBgn0264090	CG43759	Norga et al. 2003
FBgn0029504	CHES-1-like	Norga et al. 2003
FBgn0000308	chic	Norga et al. 2003
FBgn0015024	CkIalpha	Norga et al. 2003
FBgn0000326	clt	Norga et al. 2003
FBgn0259173	corn	Norga et al. 2003
FBgn0010313	corto	Norga et al. 2003
FBgn0263995	cpo	Norga et al. 2003
FBgn0004396	CrebA	Norga et al. 2003
FBgn0020309	crol	Norga et al. 2003
FBgn0001994	crp	Norga et al. 2003
FBgn0032956	Cul2	Norga et al. 2003
FBgn0267821	da	Norga et al. 2003
FBgn0263930	dally	Norga et al. 2003
FBgn0010316	dap	Norga et al. 2003
FBgn0000463	Delta	Norga et al. 2003; Long et al. 1996; Lyman and Mackay 1998; Long et al. 1998
FBgn0260635	Diap1	Norga et al. 2003
FBgn0283658	Dlat	Norga et al. 2003
FBgn0265998	Doa	Norga et al. 2003
FBgn0010109	dpn	Norga et al. 2003
FBgn0002633	E(spl)m7-HLH	Norga et al. 2003
FBgn0011766	E2f1	Norga et al. 2003
FBgn0027066	Eb1	Norga et al. 2003
FBgn0011217	eff	Norga et al. 2003
FBgn0001404	egh	Norga et al. 2003
FBgn0000568	Eip75B	Norga et al. 2003
FBgn0000575	emc	Norga et al. 2003; Long et al. 1996
FBgn0000578	ena	Norga et al. 2003
FBgn0287768	esg	Norga et al. 2003
FBgn0000636	Fas3	Norga et al. 2003
FBgn0015221	Fer2LCH	Norga et al. 2003
FBgn0010470	Fkbp14	Norga et al. 2003
FBgn0024555	flfl	Norga et al. 2003
FBgn0038197	foxo	Norga et al. 2003
FBgn0004656	fs(1)h	Norga et al. 2003
FBgn0001078	ftz-f1	Norga et al. 2003
FBgn0001085	fz	Norga et al. 2003
FBgn0016797	fz2	Norga et al. 2003
FBgn0001098	Gdh	Norga et al. 2003
FBgn0036144	GlcAT-P	Norga et al. 2003
FBgn0015229	glec	Norga et al. 2003
FBgn0001987	Gli	Norga et al. 2003
FBgn0261278	grp	Norga et al. 2003
FBgn0010226	GstS1	Norga et al. 2003
FBgn0027836	Gtpbp1	Norga et al. 2003
FBgn0001169	H	Long et al. 1996
FBgn0010113	heca	Norga et al. 2003
FBgn0011224	heph	Norga et al. 2003
FBgn0010482	hlk	Norga et al. 2003
FBgn0004362	HmgD	Norga et al. 2003
FBgn0261239	Hr39	Norga et al. 2003
FBgn0001215	Hrb98DE	Norga et al. 2003
FBgn0001168	hry	Norga et al. 2003; Long et al. 1996; Robin et al. 2002
FBgn0289994	Hsp27	Norga et al. 2003
FBgn0285926	Imp	Norga et al. 2003
FBgn0027108	Inx2	Norga et al. 2003
FBgn0027339	jim	Norga et al. 2003
FBgn0086655	jing	Norga et al. 2003
FBgn0030334	Karl	Norga et al. 2003
FBgn0015399	kek1	Norga et al. 2003
FBgn0266557	kis	Norga et al. 2003
FBgn0259984	kuz	Norga et al. 2003
FBgn0010877	l(3)05822	Norga et al. 2003
FBgn0010926	l(3)07882	Norga et al. 2003
FBgn0016031	lama	Norga et al. 2003
FBgn0010397	LamC	Norga et al. 2003
FBgn0002526	LanA	Norga et al. 2003
FBgn0086372	lap	Norga et al. 2003
FBgn0041111	lilli	Norga et al. 2003
FBgn0017581	Lk6	Norga et al. 2003
FBgn0283521	lola	Norga et al. 2003
FBgn0022238	lolal	Norga et al. 2003
FBgn0028582	lqf	Norga et al. 2003
FBgn0030608	Lsd-2	Norga et al. 2003
FBgn0004426	LysC	Norga et al. 2003
FBgn0002715	mei-S332	Norga et al. 2003
FBgn0002716	mei-W68	Norga et al. 2003
FBgn0002719	Men	Norga et al. 2003
FBgn0032694	MESR3	Norga et al. 2003
FBgn0262447	mir-14	Norga et al. 2003
FBgn0017572	Mo25	Norga et al. 2003
FBgn0028412	Mst33A	Norga et al. 2003
FBgn0013576	mtd	Norga et al. 2003
FBgn0262737	mub	Norga et al. 2003
FBgn0002873	mud	Norga et al. 2003
FBgn0011672	Mvl	Norga et al. 2003
FBgn0262656	Myc	Norga et al. 2003
FBgn0086347	Myo31DF	Norga et al. 2003
FBgn0002962	nanos	Norga et al. 2003
FBgn0004374	neb	Norga et al. 2003
FBgn0261617	nej	Norga et al. 2003
FBgn0261479	nero	Norga et al. 2003
FBgn0002932	neur	Norga et al. 2003
FBgn0013718	nuf	Norga et al. 2003
FBgn0023216	Parg	Norga et al. 2003
FBgn0020386	Pdk1	Norga et al. 2003
FBgn0027621	Pfrx	Norga et al. 2003
FBgn0250906	Pgk	Norga et al. 2003
FBgn0036237	PhLP2	Norga et al. 2003
FBgn0003118	pnt	Norga et al. 2003
FBgn0020257	Ppa	Norga et al. 2003
FBgn0263102	psq	Norga et al. 2003
FBgn0004370	Ptp10D	Norga et al. 2003
FBgn0003165	pum	Norga et al. 2003
FBgn0003175	px	Norga et al. 2003
FBgn0053207	pxb	Norga et al. 2003
FBgn0262614	pyd	Norga et al. 2003
FBgn0019662	qm	Lai et al. 1998
FBgn0015286	Rala	Norga et al. 2003
FBgn0003204	ras	Norga et al. 2003
FBgn0010263	Rbp9	Norga et al. 2003
FBgn0003218	rdgB	Norga et al. 2003
FBgn0021800	Reph	Norga et al. 2003
FBgn0035574	RhoGEF64C	Norga et al. 2003
FBgn0005631	robo1	Norga et al. 2003
FBgn0016726	RpL29	Norga et al. 2003
FBgn0000100	RpLP0	Norga et al. 2003
FBgn0002590	RpS5a	Norga et al. 2003
FBgn0015803	RtGEF	Norga et al. 2003
FBgn0034408	sano	Norga et al. 2003
FBgn0285917	sbb	Norga et al. 2003
FBgn0004170	sc	Mackay and Langley 1990; Long et al. 2000
FBgn0003326	sca	Norga et al. 2003
FBgn0263289	scrib	Norga et al. 2003
FBgn0041094	scyl	Norga et al. 2003
FBgn0003345	sd	Norga et al. 2003
FBgn0010415	Sdc	Norga et al. 2003
FBgn0011259	Sema1a	Norga et al. 2003
FBgn0284221	Sema5c	Norga et al. 2003
FBgn0261445	sgl	Norga et al. 2003
FBgn0029761	SK	Norga et al. 2003
FBgn0003435	sm	Norga et al. 2003; zur Lage et al. 1997
FBgn0016977	spen	Norga et al. 2003
FBgn0005672	spi	Norga et al. 2003
FBgn0020377	Sr-CII	Norga et al. 2003
FBgn0003525	stg	Norga et al. 2003
FBgn0003651	svp	Norga et al. 2003
FBgn0003656	sws	Norga et al. 2003
FBgn0010356	Taf5	Norga et al. 2003
FBgn0041092	tai	Norga et al. 2003
FBgn0040071	tara	Norga et al. 2003
FBgn0011837	Tis11	Norga et al. 2003
FBgn0003721	Tm1	Norga et al. 2003
FBgn0028397	Tob	Norga et al. 2003
FBgn0015600	toc	Norga et al. 2003
FBgn0029114	Tollo	Norga et al. 2003
FBgn0026320	Tom	Norga et al. 2003
FBgn0028978	trbl	Norga et al. 2003
FBgn0046687	Tre1	Norga et al. 2003
FBgn0013263	Trl	Norga et al. 2003
FBgn0003862	trx	Norga et al. 2003
FBgn0003870	ttk	Norga et al. 2003
FBgn0265974	ttv	Norga et al. 2003
FBgn0015558	tty	Norga et al. 2003
FBgn0284435	tyn	Norga et al. 2003
FBgn0023143	Uba1	Norga et al. 2003
FBgn0015320	Ubc2	Norga et al. 2003
FBgn0262736	Vha16-1	Norga et al. 2003
FBgn0010453	Wnt4	Norga et al. 2003
