## Supplementary material for "The *Drosophila melanogaster* Genetic Reference Panel, Version 3 (DGRP3)": Table S2

### Sheet: A. Basic summary
Variant Class	Count
Insertion	607748
Deletion	978710
SNV	7105829
Total	8692287
Total short nucleotide variants	8692287
Overlapped genes	18273
Overlapped transcripts	19235
Variant Type	Count	%
Intron variant	3842252	0.44203
Intergenic variant	1705738	0.196236
Upstream gene variant	768251	0.0883831
Downstream gene variant	526731	0.0605975
Synonymous variant	524638	0.0603567
Missense variant	424258	0.0488086
3' UTR variant	325897	0.0374927
Non coding transcript exon variant	244461	0.0281239
5' UTR variant	190372	0.0219013
Splice region variant	35263	0.00405681
Splice polypyrimidine tract variant	36000	0.0041416
Frameshift variant	23164	0.00266489
Inframe deletion	16530	0.00190169
Splice donor region variant	7526	0.000865825
Stop gained	7597	0.000873993
Inframe insertion	4820	0.000554515
Splice donor variant	1778	0.000204549
Splice donor 5th base variant	2209	0.000254133
Splice acceptor variant	1697	0.000195231
protein altering variant	926	0.000106531
Stop lost	687	7.90356e-05
Stop retained variant	745	8.57082e-05
Start lost	653	7.51241e-05
Coding sequence variant	76	8.74338e-06
Transcript ablation	14	1.61062e-06
Incomplete terminal codon variant	3	3.45134e-07
Start retained variant	1	1.15045e-07
Total	8692287	1

### Sheet: B. Coding variants
Variant Type (Coding Consequences)	Count	%
Synonymous variant	524638	0.522497
Missense variant	424258	0.422526
Frameshift variant	23164	0.0230695
Inframe deletion	16530	0.0164625
Stop gained	7597	0.00756599
Inframe insertion	4820	0.00480033
Protein altering variant	926	0.000922221
Coding sequence variant	76	7.56898e-05
Stop lost	687	0.000684196
Stop retained variant	745	0.000741959
Start lost	653	0.000650335
Start retained variant	1	9.95919e-07
Incomplete terminal codon variant	3	2.98776e-06
Total	1004098

### Sheet: C. Chromosomal distribution
Chromosome	Count
2L	1733345
2R	1582097
3L	1917595
3R	2049405
4	52573
X	1319043
Y	38229
Total	8692287
